# Zinc supplementation induced transcriptional changes in primary human retinal pigment epithelium: a single-cell RNA sequencing study to understand age-related macular degeneration

**DOI:** 10.1101/2022.09.01.504514

**Authors:** Eszter Emri, Oisin Cappa, Caoimhe Kelly, Elod Kortvely, John Paul SanGiovanni, Brian McKay, Arthur A Bergen, David A Simpson, Imre Lengyel

## Abstract

Zinc supplementation had been shown to be beneficial to slow the progression of age-related macular degeneration (AMD). However, the molecular mechanism underpinning this benefit is not well understood. In this study, we used single-cell RNA sequencing to identify transcriptomic changes induced by zinc supplementation in human primary retinal pigment epithelial (RPE) cells in culture. The RPE cells were allowed to mature for up to 19 weeks. After one or 18 weeks in culture, we supplemented the culture medium with 125 μM added zinc for one week. During maturation RPE cells developed high transepithelial electrical resistance, extensive, but variable, pigmentation and deposited sub-RPE material similar to the hallmark lesions of AMD. Unsupervised cluster analysis of the combined transcriptome of the cells isolated after two-, nine- and 19 weeks in culture, showed a significant degree of heterogeneity. Clustering based on 234 pre-selected RPE specific genes, identified from the literature, divided the cells into two distinct clusters we defined as more- and less-differentiated cells. The proportion of more differentiated cells increased with time in culture, but appreciable numbers of cells remained less differentiated even at 19 weeks. Pseudotemporal ordering identified 537 genes that could be implicated in the dynamics of RPE cell differentiation (FDR< 0.05). Zinc treatment resulted in the differential expression of 281 of these genes (FDR< 0.05). These genes were associated with several biological pathways including extracellular remodelling, retinoid metabolism and modulation of *ID1/ID3* transcriptional regulation, to name a few. Overall, zinc had a multitude of effects on the RPE transcriptome including a number of genes that are involved in pigmentation, complement regulation, mineralisation and cholesterol metabolism processes associated with AMD.
