## Supplementary Table 3 for "Zinc supplementation induced transcriptional changes in primary human retinal pigment epithelium: a single-cell RNA sequencing study to understand age-related macular degeneration"

### Sheet: Sheet1
	RPE signature genes
1	ITGB8
2	SLC6A13
3	CLIC6
4	BEST1
5	RPE65
6	PLD5
7	RWDD3
8	LRP8
9	LGI1
10	SLC16A12
11	PRDM16
12	MYRIP
13	BMP7
14	ERMN
15	SLC13A3
16	SLCO1C1
17	LRAT
18	OPCML
19	RLBP1
20	TRPM3
21	KCTD4
22	SLC39A12
23	DUSP6
24	SLCO1A2
25	RBP1
26	SLC16A3
27	CNDP1
28	SULF1
29	SLC16A14
30	WFDC1
31	CACNB2
32	SLC2A12
33	SLC6A12
34	ADORA2B
35	CA14
36	PNPLA3
37	RGR
38	STRA6
39	KIRREL2
40	RDH5
41	BMP4
42	TMEM56
43	CNKSR3
44	CCNO
45	RDH10
46	PBX4
47	SLC7A10
48	CXCL14
49	COL20A1
50	LHX2
51	C1QTNF5
52	SLC22A8
53	ROBO2
54	ADAD2
55	OR51E2
56	SLC6A20
57	SLC16A8
58	ACOT11
59	CDH3
60	FRZB
61	SERPINF1
62	GPAM
63	SPOCK1
64	CLDN19
65	LMO1
66	GLDC
67	RDH11
68	SFRP5
69	SGK1
70	KRT18
71	OPHN1
72	TDRD9
73	EZR
74	CTSD
75	DHCR7
76	ITGAV
77	GALNT11
78	HPD
79	BCAT1
80	PCP4
81	BASP1
82	ADAM9
83	ADCY9
84	AHR
85	ALDH1A3
86	ANKRD12
87	APLP1
88	ARL6IP1
89	ARMC9
90	ASAH1
91	ATF1
92	BCLAF1
93	BDH2
94	CALU
95	CDH1
96	CDO1
97	CHRNA3
98	CLCN4
99	COL8A2
100	COX15
101	CRIM1
102	CRX
103	CSPG5
104	CTBP2
105	CYP20A1
106	DAP3
107	DCT
108	DCUN1D4
109	DEGS1
110	DHPS
111	DIXDC1
112	DMXL1
113	DNAJB14
114	DUSP4
115	DZIP1
116	EFEMP1
117	EFHC1
118	EID1
119	ENPP2
120	FADS1
121	FGFR2
122	FOXD1
123	GAS1
124	GEM
125	GJA1
126	GOLPH3L
127	GPM6B
128	GPNMB
129	GPR143
130	GULP1
131	HSP90B1
132	IFT74
133	IGF2BP2
134	ITM2B
135	KLHL21
136	KLHL24
137	LAMP2
138	LAPTM4B
139	LGALS8
140	LIMCH1
141	LIN7C
142	LOXL1
143	LSR
144	MAB21L1
145	MANEA
146	MAP9
147	MBNL2
148	MED8
149	MET
150	MFAP3L
151	MPDZ
152	MPHOSPH9
153	NAV3
154	NDC80
155	NEDD4L
156	NOL8
157	NRIP1
158	NUDT4
159	OSTM1
160	PAK1IP1
161	PCYOX1
162	PDPN
163	PDZD8
164	PHACTR2
165	PITPNA
166	PKNOX2
167	PLAG1
168	PLCB4
169	PLOD2
170	PRNP
171	PSME4
172	PTGDS
173	PTPRG
174	RAB38
175	RBM34
176	RHOBTB3
177	RNF13
178	RRAGD
179	SCAMP1
180	SDC2
181	SEMA3C
182	SGK3
183	SIL1
184	SIX3
185	SLC16A1
186	SLC16A4
187	SLC24A1
188	SLC39A6
189	SLC4A2
190	SLC6A15
191	SMAD6
192	SMC3
193	SORBS2
194	SOSTDC1
195	SPAST
196	STAM2
197	TAX1BP1
198	TFPI2
199	TIMP3
200	TRPM1
201	TTLL4
202	TTR
203	TYRP1
204	UBL3
205	USP34
206	VEGFA
207	WASL
208	WWC2
209	WWTR1
210	ZNF19
211	ZNF20
212	ZNF22
213	ZNF23
