## Supplementary Table 5 for "Zinc supplementation induced transcriptional changes in primary human retinal pigment epithelium: a single-cell RNA sequencing study to understand age-related macular degeneration"

### Sheet: pseudotime trajectory_genes
gene	p_value	morans_test_statistic	morans_I	gene_short_name	q_value	module
TMSB10	0	130.914	0.657471	TMSB10	0	1
KRT7	0	124.082	0.623221	KRT7	0	1
MFGE8	0	119.758	0.601471	MFGE8	0	1
TNFRSF12A	0	119.45	0.599949	TNFRSF12A	0	1
TMSB4X	0	118.589	0.595372	TMSB4X	0	1
CALD1	0	111.513	0.559791	CALD1	0	1
MMP2	0	107.9	0.541894	MMP2	0	1
S100A10	0	106.354	0.534123	S100A10	0	1
SPARC	0	106.035	0.531892	SPARC	0	1
TPM1	0	104.62	0.525095	TPM1	0	1
KRT19	0	103.596	0.520266	KRT19	0	1
FSTL3	0	101.268	0.508599	FSTL3	0	1
PLAC9	0	99.1139	0.497536	PLAC9	0	1
COL4A2	0	98.4216	0.494298	COL4A2	0	1
TPM2	0	98.2441	0.49307	TPM2	0	1
AHNAK2	0	97.8627	0.491431	AHNAK2	0	1
COX7C	0	97.4244	0.48855	COX7C	0	1
COL5A1	0	96.7319	0.485796	COL5A1	0	1
IL18	0	93.5006	0.469479	IL18	0	1
MYL6	0	93.4764	0.469096	MYL6	0	1
CDKN2A	0	92.5853	0.464795	CDKN2A	0	1
UPK3B	0	92.1889	0.46294	UPK3B	0	1
ITGA3	0	90.846	0.456219	ITGA3	0	1
KIF5C	0	90.7744	0.455715	KIF5C	0	1
MYL9	0	89.6966	0.450264	MYL9	0	1
CAVIN1	0	86.4821	0.434253	CAVIN1	0	1
ID1	0	82.3626	0.413584	ID1	0	1
MYH9	0	82.3305	0.413352	MYH9	0	1
TOMM7	0	81.7219	0.409609	TOMM7	0	1
ALDH1A3	0	81.332	0.408353	ALDH1A3	0	1
UQCRB	0	80.1574	0.401761	UQCRB	0	1
PRSS12	0	79.7487	0.400442	PRSS12	0	1
CDKN1A	0	78.9724	0.396538	CDKN1A	0	1
CAPN2	0	78.6737	0.394971	CAPN2	0	1
CCND2	0	78.2647	0.392881	CCND2	0	1
DSTN	0	78.2535	0.392361	DSTN	0	1
CLDN19	0	75.1331	0.377255	CLDN19	0	1
RND3	0	75.0312	0.376742	RND3	0	1
PDLIM7	0	73.6745	0.369915	PDLIM7	0	1
PCP4	0	72.217	0.362429	PCP4	0	1
TMA7	0	71.8076	0.360208	TMA7	0	1
ELN	0	71.3757	0.358324	ELN	0	1
PFN1	0	71.0307	0.35621	PFN1	0	1
IVNS1ABP	0	70.8692	0.355761	IVNS1ABP	0	1
TPRN	0	70.8289	0.355573	TPRN	0	1
CTSH	0	70.651	0.354576	CTSH	0	1
ACTG1	0	70.2738	0.35254	ACTG1	0	1
EMP2	0	69.475	0.348763	EMP2	0	1
FTH1	0	69.4423	0.348569	FTH1	0	1
CCND1	0	69.3996	0.348148	CCND1	0	1
FTL	0	69.2432	0.347582	FTL	0	1
S100A11	0	68.864	0.345493	S100A11	0	1
DIO2	0	68.236	0.342569	DIO2	0	1
MDK	0	67.9783	0.341143	MDK	0	1
KRT80	0	67.1667	0.337163	KRT80	0	1
STK38L	0	65.3803	0.328248	STK38L	0	1
GPC1	0	65.0515	0.326591	GPC1	0	1
MALAT1	0	64.4048	0.323129	MALAT1	0	1
CFL1	0	63.9056	0.32027	CFL1	0	1
TPD52L1	0	63.7749	0.319552	TPD52L1	0	1
EXT1	0	63.3546	0.318057	EXT1	0	1
MFAP2	0	63.2918	0.317742	MFAP2	0	1
WNT2B	0	62.8263	0.3153	WNT2B	0	1
SFTA1P	0	62.1806	0.31205	SFTA1P	0	1
MYRF	0	61.9221	0.3108	MYRF	0	1
MYLK	0	61.5114	0.308746	MYLK	0	1
COX8A	0	60.8542	0.30488	COX8A	0	1
PTGES	0	60.5709	0.304011	PTGES	0	1
MEG3	0	59.7771	0.300021	MEG3	0	1
S100A6	0	59.443	0.298338	S100A6	0	1
CKAP4	0	59.1656	0.296939	CKAP4	0	1
ABLIM1	0	59.0666	0.296514	ABLIM1	0	1
HIST3H2A	0	58.6374	0.294348	HIST3H2A	0	1
ATP5MPL	0	58.6011	0.293648	ATP5MPL	0	1
ATP5MG	0	58.1253	0.290754	ATP5MG	0	1
NDUFB1	0	57.5876	0.288707	NDUFB1	0	1
TMED3	0	57.2323	0.287127	TMED3	0	1
FSTL1	0	56.9115	0.285586	FSTL1	0	1
LINC02542	0	56.1966	0.281874	LINC02542	0	1
RACK1	0	56.1996	0.281665	RACK1	0	1
CPA4	0	56.0982	0.281517	CPA4	0	1
TNNC1	0	55.9798	0.280943	TNNC1	0	1
ABL2	0	55.5273	0.278436	ABL2	0	1
STMP1	0	55.4004	0.277795	STMP1	0	1
AC245041.2	0	55.175	0.276798	AC245041.2	0	1
PLOD1	0	54.8271	0.275201	PLOD1	0	1
PTN	0	54.6518	0.274294	PTN	0	1
COL18A1	0	54.3825	0.27274	COL18A1	0	1
FBLN5	0	53.8884	0.270489	FBLN5	0	1
PABPC1	0	53.8648	0.26996	PABPC1	0	1
COX7A2	0	53.8022	0.269546	COX7A2	0	1
MTHFD2	0	53.4614	0.268285	MTHFD2	0	1
LY6E	0	53.3608	0.267848	LY6E	0	1
UQCR10	0	53.3831	0.267582	UQCR10	0	1
PTTG1IP	0	52.3601	0.26262	PTTG1IP	0	1
EEF2	0	52.3672	0.261937	EEF2	0	1
PALM	0	51.9645	0.260831	PALM	0	1
SORBS2	0	51.4912	0.258254	SORBS2	0	1
S100A16	0	51.1545	0.256726	S100A16	0	1
COX7B	0	51.2283	0.256701	COX7B	0	1
POLR2L	0	51.1566	0.256577	POLR2L	0	1
C1orf194	0	52.2772	0.25582	C1orf194	0	1
TAX1BP3	0	50.5875	0.253909	TAX1BP3	0	1
ADAM28	0	50.4203	0.253038	ADAM28	0	1
ATP5MC2	0	50.3774	0.25235	ATP5MC2	0	1
CRIP2	0	50.1665	0.251762	CRIP2	0	1
PTK7	0	50.1139	0.251523	PTK7	0	1
ZYX	0	49.989	0.250902	ZYX	0	1
SLC38A1	0	49.6872	0.249372	SLC38A1	0	1
LGALS1	0	49.629	0.248944	LGALS1	0	1
UBA52	0	49.612	0.248908	UBA52	0	1
CTXN1	0	49.4423	0.248158	CTXN1	0	1
CDH1	0	48.9977	0.245914	CDH1	0	1
PHLDB1	0	48.85	0.245182	PHLDB1	0	1
C6orf99	0	48.5792	0.243568	C6orf99	0	1
BNC1	0	48.2724	0.242249	BNC1	0	1
COX4I1	0	48.3496	0.241987	COX4I1	0	1
PAX6	0	48.0303	0.241045	PAX6	0	1
CFAP126	0	51.0032	0.241011	CFAP126	0	1
SERF2	0	47.9037	0.240299	SERF2	0	1
ALDH1A1	0	47.7003	0.239346	ALDH1A1	0	1
PEA15	0	47.3851	0.237815	PEA15	0	1
SOX4	0	47.2813	0.237103	SOX4	0	1
HINT1	0	46.7988	0.234083	HINT1	0	1
PLP2	0	46.4756	0.23325	PLP2	0	1
C11orf74	0	46.175	0.231681	C11orf74	0	1
HSPB3	0	46.0144	0.230925	HSPB3	0	1
STC2	0	45.7601	0.229648	STC2	0	1
TMEM233	0	45.717	0.229299	TMEM233	0	1
ZMAT3	0	45.4516	0.228081	ZMAT3	0	1
TMEM151A	0	45.4264	0.227978	TMEM151A	0	1
ID3	0	45.3694	0.227682	ID3	0	1
PSG4	0	45.2376	0.22699	PSG4	0	1
GAPDH	0	45.1386	0.226445	GAPDH	0	1
AP1M2	0	45.0523	0.226045	AP1M2	0	1
C19orf33	0	44.9996	0.225801	C19orf33	0	1
PPL	0	44.791	0.224744	PPL	0	1
CDC20B	0	45.9556	0.224426	CDC20B	0	1
COX6C	0	44.5088	0.222774	COX6C	0	1
ETHE1	0	44.2917	0.222274	ETHE1	0	1
MLLT11	0	44.0381	0.22095	MLLT11	0	1
TYR	0	43.9916	0.220727	TYR	0	1
COX5B	0	43.7169	0.218864	COX5B	0	1
ATP5ME	0	43.6351	0.218603	ATP5ME	0	1
CFHR1	0	43.2917	0.217237	CFHR1	0	1
TBCA	0	43.3351	0.217107	TBCA	0	1
AP001453.2	0	43.2418	0.21696	AP001453.2	0	1
GPNMB	0	43.0696	0.215708	GPNMB	0	1
TIMP2	0	42.9405	0.215022	TIMP2	0	1
MYO1C	0	42.5322	0.213432	MYO1C	0	1
AGRN	0	41.7835	0.209624	AGRN	0	1
MMP14	0	41.7035	0.209232	MMP14	0	1
STMN1	0	41.4697	0.208092	STMN1	0	1
PCBP4	0	41.4209	0.207783	PCBP4	0	1
NCAM1	0	41.2158	0.206468	NCAM1	0	1
RGS4	0	41.0791	0.206074	RGS4	0	1
SPEG	0	40.9778	0.205607	SPEG	0	1
HKDC1	0	40.7723	0.204543	HKDC1	0	1
CSF1R	0	40.7012	0.204231	CSF1R	0	1
COL14A1	0	40.2135	0.20174	COL14A1	0	1
NDUFA3	0	40.1601	0.201167	NDUFA3	0	1
VIM	0	99.3843	0.49869	VIM	0	2
MXRA5	0	98.3638	0.493986	MXRA5	0	2
FN1	0	96.8539	0.486369	FN1	0	2
LUM	0	94.2898	0.473297	LUM	0	2
PLK2	0	93.5598	0.469857	PLK2	0	2
ACTA2	0	88.5661	0.444737	ACTA2	0	2
CDKN2B	0	87.296	0.438378	CDKN2B	0	2
COL11A1	0	86.5742	0.43475	COL11A1	0	2
COL4A1	0	83.0416	0.416995	COL4A1	0	2
C5orf46	0	80.776	0.405563	C5orf46	0	2
GLIPR1	0	77.7182	0.39014	GLIPR1	0	2
ANXA3	0	76.2094	0.382651	ANXA3	0	2
TGFBI	0	76.2167	0.382569	TGFBI	0	2
P4HB	0	76.1378	0.381891	P4HB	0	2
DPYSL3	0	75.2855	0.377808	DPYSL3	0	2
THY1	0	75.2215	0.377664	THY1	0	2
GSTP1	0	74.4319	0.373547	GSTP1	0	2
FLNA	0	72.1861	0.362279	FLNA	0	2
LOXL2	0	72.1534	0.362256	LOXL2	0	2
FBXO32	0	69.4866	0.348844	FBXO32	0	2
ACTB	0	69.2652	0.347651	ACTB	0	2
POSTN	0	69.2127	0.347268	POSTN	0	2
CTSD	0	69.0435	0.346575	CTSD	0	2
LAMP1	0	68.3026	0.342888	LAMP1	0	2
SLC1A5	0	67.7888	0.339937	SLC1A5	0	2
LRP1	0	66.6109	0.334345	LRP1	0	2
COL1A2	0	66.1074	0.331492	COL1A2	0	2
DKK1	0	65.8996	0.330673	DKK1	0	2
PAPPA	0	65.7035	0.32957	PAPPA	0	2
PMEPA1	0	65.0577	0.326619	PMEPA1	0	2
SOD1	0	64.4387	0.323015	SOD1	0	2
ARL6IP1	0	63.7146	0.31975	ARL6IP1	0	2
TMED9	0	63.3862	0.317934	TMED9	0	2
CLSTN2	0	63.3328	0.31791	CLSTN2	0	2
AL390115.1	0	63.3067	0.317735	AL390115.1	0	2
MT1F	0	63.1198	0.316828	MT1F	0	2
REEP5	0	62.9618	0.315755	REEP5	0	2
FHL2	0	62.7782	0.315106	FHL2	0	2
SLC16A3	0	62.6622	0.3143	SLC16A3	0	2
MYL12A	0	62.6224	0.314195	MYL12A	0	2
AMIGO2	0	62.2525	0.312351	AMIGO2	0	2
NKAIN4	0	61.642	0.309318	NKAIN4	0	2
MT2A	0	61.0111	0.306275	MT2A	0	2
GPRC5A	0	60.7557	0.304909	GPRC5A	0	2
THBS1	0	60.6701	0.304553	THBS1	0	2
COL12A1	0	60.1517	0.301887	COL12A1	0	2
FRMD6	0	59.8311	0.300197	FRMD6	0	2
LAMA4	0	59.6731	0.299476	LAMA4	0	2
CHCHD10	0	59.3932	0.298121	CHCHD10	0	2
NNMT	0	58.5201	0.293393	NNMT	0	2
GREM1	0	58.3888	0.292939	GREM1	0	2
RDH10	0	58.2102	0.292206	RDH10	0	2
LOX	0	58.1374	0.291808	LOX	0	2
UACA	0	57.992	0.291066	UACA	0	2
SLC12A2	0	57.9093	0.290705	SLC12A2	0	2
EZR	0	57.9122	0.290407	EZR	0	2
WFDC1	0	57.5532	0.288791	WFDC1	0	2
PARM1	0	57.5163	0.288728	PARM1	0	2
PPP1R14B	0	57.3189	0.287725	PPP1R14B	0	2
SERPINE1	0	57.2475	0.287228	SERPINE1	0	2
ADD3	0	56.8935	0.285601	ADD3	0	2
SLC7A11	0	56.8762	0.285462	SLC7A11	0	2
CDH11	0	56.4115	0.283038	CDH11	0	2
MT1E	0	55.8462	0.280328	MT1E	0	2
IGFBP7	0	55.3874	0.277858	IGFBP7	0	2
PRSS23	0	55.2995	0.277531	PRSS23	0	2
NCOA7	0	54.8004	0.275063	NCOA7	0	2
TNC	0	54.1101	0.266401	TNC	0	2
ANXA2	0	52.2916	0.26204	ANXA2	0	2
MT-CYB	0	52.19	0.261396	MT-CYB	0	2
RDH11	0	52.0842	0.261374	RDH11	0	2
NRG1	0	51.4133	0.257736	NRG1	0	2
CALR	0	50.8962	0.255019	CALR	0	2
FOS	0	50.6506	0.254191	FOS	0	2
ACTN1	0	50.456	0.25318	ACTN1	0	2
RTN4	0	50.1711	0.251308	RTN4	0	2
COL5A2	0	49.9984	0.250909	COL5A2	0	2
ASAH1	0	49.6501	0.248843	ASAH1	0	2
ACTN4	0	49.4943	0.248254	ACTN4	0	2
ASNS	0	49.3209	0.247355	ASNS	0	2
LRRC17	0	49.2124	0.246525	LRRC17	0	2
STK17A	0	48.9069	0.245421	STK17A	0	2
PPIB	0	48.7338	0.244168	PPIB	0	2
PTMS	0	48.4147	0.242989	PTMS	0	2
ANKRD1	0	48.1069	0.2412	ANKRD1	0	2
SYT1	0	47.7136	0.23938	SYT1	0	2
PPIC	0	47.454	0.238119	PPIC	0	2
GPC6	0	47.363	0.237668	GPC6	0	2
SULF2	0	47.175	0.236619	SULF2	0	2
CDKN1B	0	46.9808	0.235784	CDKN1B	0	2
CRIM1	0	46.9824	0.235652	CRIM1	0	2
IGFL2-AS1	0	46.6846	0.234148	IGFL2-AS1	0	2
PTGER2	0	46.3802	0.232519	PTGER2	0	2
ANGPTL7	0	46.322	0.232295	ANGPTL7	0	2
EFEMP2	0	46.0212	0.230907	EFEMP2	0	2
THBS3	0	46.0039	0.230858	THBS3	0	2
MSC	0	46.2472	0.230786	MSC	0	2
CRYZ	0	45.7731	0.229717	CRYZ	0	2
THBS2	0	45.4439	0.227685	THBS2	0	2
ITGAV	0	45.3583	0.227382	ITGAV	0	2
SULF1	0	45.144	0.226421	SULF1	0	2
FXYD5	0	44.9012	0.225207	FXYD5	0	2
MFAP3L	0	44.8315	0.224984	MFAP3L	0	2
QSOX1	0	44.3857	0.222706	QSOX1	0	2
SFRP1	0	44.2051	0.221731	SFRP1	0	2
AP1S1	0	44.133	0.221473	AP1S1	0	2
OGFRL1	0	43.8735	0.220161	OGFRL1	0	2
MYL12B	0	43.9072	0.220133	MYL12B	0	2
DCN	0	43.6993	0.219037	DCN	0	2
KRT8	0	43.3986	0.217714	KRT8	0	2
LYPLAL1	0	43.3848	0.217704	LYPLAL1	0	2
COL8A1	0	43.2954	0.217134	COL8A1	0	2
GPX3	0	43.2158	0.216853	GPX3	0	2
GAP43	0	43.1294	0.216016	GAP43	0	2
BMP1	0	42.7276	0.214405	BMP1	0	2
FST	0	42.6979	0.21393	FST	0	2
PCDH18	0	42.468	0.213104	PCDH18	0	2
PHLDA3	0	42.3878	0.212699	PHLDA3	0	2
WWC2	0	42.3514	0.212483	WWC2	0	2
DBN1	0	42.3187	0.21236	DBN1	0	2
KDELR3	0	42.1842	0.21167	KDELR3	0	2
GAS6	0	42.0719	0.211103	GAS6	0	2
AP1S3	0	42.0451	0.210873	AP1S3	0	2
NEXN	0	41.9519	0.210511	NEXN	0	2
PRLR	0	41.7306	0.209134	PRLR	0	2
TGM2	0	41.7578	0.209098	TGM2	0	2
GLS	0	41.3777	0.2076	GLS	0	2
LMO4	0	41.0574	0.206013	LMO4	0	2
CYP1B1	0	40.7745	0.204504	CYP1B1	0	2
PSAT1	0	40.7526	0.204475	PSAT1	0	2
ITGB4	0	40.44	0.202902	ITGB4	0	2
TIMP3	0	40.4172	0.202646	TIMP3	0	2
PCSK1N	0	39.9336	0.200285	PCSK1N	0	2
SERPINF1	0	137.956	0.692758	SERPINF1	0	3
STRIP2	0	130.926	0.65762	STRIP2	0	3
CST3	0	130.354	0.654676	CST3	0	3
TYRP1	0	129.656	0.650887	TYRP1	0	3
FRZB	0	127.238	0.639083	FRZB	0	3
SFRP5	0	126.564	0.635658	SFRP5	0	3
TTLL4	0	117.489	0.590118	TTLL4	0	3
PRSS33	0	109.489	0.549912	PRSS33	0	3
ERMN	0	108.204	0.543418	ERMN	0	3
BEST1	0	106.275	0.533737	BEST1	0	3
PLD5	0	106.23	0.533534	PLD5	0	3
SLC6A20	0	105.289	0.528797	SLC6A20	0	3
RGR	0	100.12	0.502822	RGR	0	3
SLC16A8	0	99.465	0.499541	SLC16A8	0	3
BMP7	0	99.1202	0.497816	BMP7	0	3
SGK3	0	97.0345	0.487324	SGK3	0	3
CYP27A1	0	96.5323	0.484802	CYP27A1	0	3
LINC00982	0	96.5106	0.484646	LINC00982	0	3
SLC5A3	0	92.6867	0.465387	SLC5A3	0	3
CHRNA3	0	89.3831	0.448802	CHRNA3	0	3
GNB3	0	85.7515	0.430625	GNB3	0	3
ENPP2	0	84.761	0.42558	ENPP2	0	3
SMOC2	0	84.0194	0.421919	SMOC2	0	3
SLC6A13	0	82.7209	0.415377	SLC6A13	0	3
STK24	0	82.1345	0.41236	STK24	0	3
GOT2	0	80.8088	0.405718	GOT2	0	3
SLC4A5	0	80.381	0.403593	SLC4A5	0	3
NPC2	0	79.42	0.398752	NPC2	0	3
CTSV	0	79.4285	0.398457	CTSV	0	3
INPP5K	0	77.4318	0.388792	INPP5K	0	3
FAM161A	0	75.5558	0.379384	FAM161A	0	3
FAM13A	0	74.8852	0.376008	FAM13A	0	3
CSTB	0	72.8832	0.365277	CSTB	0	3
PLA2G5	0	71.3901	0.358448	PLA2G5	0	3
MRPS6	0	69.1702	0.347045	MRPS6	0	3
PITPNA	0	68.7441	0.345104	PITPNA	0	3
TMEM132A	0	67.9745	0.341017	TMEM132A	0	3
SLC4A2	0	66.3654	0.333018	SLC4A2	0	3
CLIC6	0	66.3062	0.332662	CLIC6	0	3
GDF11	0	65.4025	0.328364	GDF11	0	3
SLC16A14	0	63.451	0.318527	SLC16A14	0	3
GULP1	0	62.5283	0.313812	GULP1	0	3
PLA2G16	0	60.8116	0.30502	PLA2G16	0	3
SLC9A3R1	0	60.7179	0.304569	SLC9A3R1	0	3
FEZ1	0	60.6095	0.304277	FEZ1	0	3
OPCML	0	60.4462	0.303383	OPCML	0	3
RAMP1	0	58.8502	0.295434	RAMP1	0	3
CDO1	0	58.7028	0.294689	CDO1	0	3
CDH19	0	56.6603	0.284418	CDH19	0	3
SCAI	0	56.2111	0.282172	SCAI	0	3
MT-CO1	0	56.088	0.281217	MT-CO1	0	3
MAN1C1	0	55.8209	0.280214	MAN1C1	0	3
PKP4	0	54.3649	0.272883	PKP4	0	3
ABCA2	0	52.7974	0.265018	ABCA2	0	3
COX17	0	52.8216	0.264893	COX17	0	3
EGFR	0	52.5628	0.263832	EGFR	0	3
DHRS3	0	51.9522	0.260756	DHRS3	0	3
NCKAP5	0	51.6945	0.259467	NCKAP5	0	3
ITPKB	0	51.5655	0.258829	ITPKB	0	3
CHN1	0	49.8147	0.249992	CHN1	0	3
TMEM14A	0	47.8612	0.240147	TMEM14A	0	3
NTNG1	0	47.2337	0.237014	NTNG1	0	3
ARL9	0	46.6707	0.234225	ARL9	0	3
STIM2	0	45.5992	0.228834	STIM2	0	3
OTX2	0	44.6914	0.224234	OTX2	0	3
STARD7	0	43.7902	0.219703	STARD7	0	3
SLC4A4	0	43.7242	0.219423	SLC4A4	0	3
SHANK2	0	43.2028	0.216791	SHANK2	0	3
PPARGC1A	0	42.8565	0.21505	PPARGC1A	0	3
SPRY1	0	41.1013	0.206225	SPRY1	0	3
NSFL1C	0	40.8955	0.205156	NSFL1C	0	3
PAQR4	0	40.7959	0.204661	PAQR4	0	3
ADSSL1	0	40.6868	0.204157	ADSSL1	0	3
LRAT	0	119.409	0.599748	LRAT	0	4
PTGDS	0	113.025	0.567581	PTGDS	0	4
RPE65	0	112.891	0.566945	RPE65	0	4
TTR	0	106.228	0.53347	TTR	0	4
ITGB8	0	98.7151	0.495766	ITGB8	0	4
SGK1	0	96.494	0.4846	SGK1	0	4
SLC39A12	0	94.9057	0.476603	SLC39A12	0	4
CLU	0	92.1624	0.462519	CLU	0	4
GEM	0	90.2765	0.453354	GEM	0	4
GLUL	0	88.0493	0.442098	GLUL	0	4
CYP4V2	0	86.0391	0.432026	CYP4V2	0	4
LINC00276	0	83.6412	0.419932	LINC00276	0	4
COLEC12	0	81.2676	0.40809	COLEC12	0	4
IGFBP5	0	81.0822	0.407152	IGFBP5	0	4
AHCYL2	0	79.4396	0.398895	AHCYL2	0	4
ATP1B1	0	77.5931	0.389259	ATP1B1	0	4
VAT1L	0	73.7032	0.37007	VAT1L	0	4
APOLD1	0	73.157	0.367295	APOLD1	0	4
BCO1	0	72.1912	0.362407	BCO1	0	4
SOX9	0	71.517	0.359049	SOX9	0	4
SLC7A2	0	70.7565	0.355238	SLC7A2	0	4
ATP1B2	0	70.7318	0.355101	ATP1B2	0	4
DAAM1	0	70.6529	0.354658	DAAM1	0	4
TSPAN13	0	70.0092	0.351469	TSPAN13	0	4
MAN2A1	0	68.2074	0.342429	MAN2A1	0	4
RBM47	0	67.4026	0.338401	RBM47	0	4
RHOB	0	64.8579	0.325573	RHOB	0	4
PTPN13	0	63.6214	0.319411	PTPN13	0	4
KCNJ13	0	63.5316	0.31888	KCNJ13	0	4
NOG	0	63.1394	0.316929	NOG	0	4
CALM1	0	62.6398	0.313926	CALM1	0	4
PLTP	0	61.1643	0.306988	PLTP	0	4
ADAD2	0	61.0796	0.306533	ADAD2	0	4
VEGFA	0	60.189	0.302145	VEGFA	0	4
CRYBG1	0	59.3961	0.298133	CRYBG1	0	4
AL451062.1	0	58.4302	0.29326	AL451062.1	0	4
HSPB8	0	57.9932	0.291116	HSPB8	0	4
PIP4P2	0	57.8588	0.290454	PIP4P2	0	4
HMOX1	0	56.5123	0.283687	HMOX1	0	4
NPFFR1	0	56.2648	0.282329	NPFFR1	0	4
MTSS1	0	55.9889	0.280999	MTSS1	0	4
LRP8	0	55.8765	0.28041	LRP8	0	4
CLTRN	0	55.6357	0.279236	CLTRN	0	4
SLC16A1	0	55.6337	0.279223	SLC16A1	0	4
TMEM56	0	54.7646	0.274898	TMEM56	0	4
PTPRZ1	0	52.4832	0.263439	PTPRZ1	0	4
KIF22	0	51.3866	0.257921	KIF22	0	4
SDC2	0	50.0333	0.251038	SDC2	0	4
MT-CO3	0	49.9871	0.250422	MT-CO3	0	4
SLC23A2	0	48.5549	0.243687	SLC23A2	0	4
CPEB4	0	48.2967	0.242332	CPEB4	0	4
ABCA5	0	47.2251	0.236994	ABCA5	0	4
TSPAN10	0	46.621	0.233882	TSPAN10	0	4
USP53	0	46.5292	0.233514	USP53	0	4
TENT5C	0	46.1045	0.231347	TENT5C	0	4
OR51E2	0	45.8765	0.230204	OR51E2	0	4
PEBP1	0	45.9832	0.23018	PEBP1	0	4
CP	0	45.412	0.227866	CP	0	4
SELENBP1	0	44.5778	0.223667	SELENBP1	0	4
CALCOCO2	0	43.562	0.218593	CALCOCO2	0	4
FAM107A	0	43.408	0.217711	FAM107A	0	4
SELENOP	0	41.8008	0.209752	SELENOP	0	4
SEMA4A	0	41.3819	0.207553	SEMA4A	0	4
SESN3	0	40.7361	0.204333	SESN3	0	4
LEPROTL1	0	40.159	0.201477	LEPROTL1	0	4
LIPG	0	40.0197	0.20078	LIPG	0	4
TAGLN	0	128.854	0.647213	TAGLN	0	5
VCAN	0	128.048	0.643167	VCAN	0	5
ITGA11	0	122.436	0.614968	ITGA11	0	5
COL1A1	0	101.665	0.510478	COL1A1	0	5
FBN1	0	101.478	0.509512	FBN1	0	5
TPM4	0	100.503	0.504744	TPM4	0	5
EDN2	0	90.4009	0.45393	EDN2	0	5
CD151	0	88.0974	0.442095	CD151	0	5
ITGB1	0	86.49	0.43407	ITGB1	0	5
OXTR	0	84.9659	0.426664	OXTR	0	5
NEAT1	0	82.7322	0.415192	NEAT1	0	5
IGFBP3	0	81.448	0.408958	IGFBP3	0	5
TENT5A	0	80.4506	0.403957	TENT5A	0	5
ARSI	0	80.3102	0.403211	ARSI	0	5
ITGB5	0	79.0117	0.396689	ITGB5	0	5
SLC38A2	0	72.2759	0.362868	SLC38A2	0	5
MAP1B	0	66.4332	0.333503	MAP1B	0	5
CDH2	0	62.9234	0.315854	CDH2	0	5
CALU	0	62.9091	0.315485	CALU	0	5
VKORC1	0	61.44	0.308137	VKORC1	0	5
ENAH	0	60.899	0.30573	ENAH	0	5
MARCKS	0	60.5514	0.303894	MARCKS	0	5
PLPP4	0	59.1729	0.297051	PLPP4	0	5
FKBP10	0	58.9139	0.295749	FKBP10	0	5
HSPG2	0	58.7246	0.294803	HSPG2	0	5
MYDGF	0	57.4375	0.288159	MYDGF	0	5
CD99	0	53.3638	0.267724	CD99	0	5
TUBB2B	0	48.7327	0.244492	TUBB2B	0	5
FAM198B	0	48.5872	0.243822	FAM198B	0	5
TUBB6	0	48.1732	0.24178	TUBB6	0	5
NPR3	0	46.5519	0.23359	NPR3	0	5
CHPF	0	45.4341	0.227699	CHPF	0	5
TRIB3	0	44.6446	0.223797	TRIB3	0	5
SERPINH1	0	43.0604	0.216021	SERPINH1	0	5
CAV1	0	42.7487	0.214451	CAV1	0	5
ARID5B	0	42.181	0.211659	ARID5B	0	5
BAX	0	42.032	0.210899	BAX	0	5
NBL1	0	41.9616	0.210455	NBL1	0	5
RCN1	0	41.4472	0.20796	RCN1	0	5
THOC3	0	41.311	0.207283	THOC3	0	5
TAGLN2	0	40.1272	0.201321	TAGLN2	0	5
SPECC1	0	40.0427	0.20092	SPECC1	0	5
SOSTDC1	0	138.228	0.694345	SOSTDC1	0	6
CSPG5	0	104.529	0.524974	CSPG5	0	6
DUSP4	0	103.378	0.519204	DUSP4	0	6
MT-CO2	0	91.827	0.460735	MT-CO2	0	6
PTK2B	0	86.1262	0.432509	PTK2B	0	6
SLC2A12	0	81.2715	0.408083	SLC2A12	0	6
TACC1	0	80.6251	0.404817	TACC1	0	6
MYRIP	0	79.9748	0.401586	MYRIP	0	6
RLBP1	0	79.368	0.398536	RLBP1	0	6
SLC29A4	0	75.9907	0.381566	SLC29A4	0	6
SLC22A8	0	73.2794	0.367869	SLC22A8	0	6
ST3GAL5	0	71.1545	0.357262	ST3GAL5	0	6
FHIT	0	70.5325	0.354111	FHIT	0	6
CTNNAL1	0	67.1017	0.336884	CTNNAL1	0	6
MT-ND4	0	67.1114	0.336609	MT-ND4	0	6
RAB27A	0	66.4763	0.333761	RAB27A	0	6
FAM78B	0	66.2291	0.332466	FAM78B	0	6
SLC7A5	0	63.8055	0.320245	SLC7A5	0	6
ABCC5	0	63.6678	0.319566	ABCC5	0	6
APC	0	62.2455	0.312388	APC	0	6
TMEM91	0	56.3679	0.282954	TMEM91	0	6
PLEKHB1	0	54.1166	0.271646	PLEKHB1	0	6
EFR3B	0	51.8822	0.260403	EFR3B	0	6
NDUFB5	0	50.9689	0.255656	NDUFB5	0	6
OSBPL1A	0	50.6031	0.253916	OSBPL1A	0	6
CDKN1C	0	49.5078	0.248455	CDKN1C	0	6
NDUFB2	0	46.0102	0.230345	NDUFB2	0	6
MPC1	0	44.8324	0.224988	MPC1	0	6
OTX2-AS1	0	44.7237	0.224431	OTX2-AS1	0	6
HOMER2	0	44.3071	0.222353	HOMER2	0	6
CNGB3	0	43.8028	0.2197	CNGB3	0	6
RNF150	0	41.5528	0.208505	RNF150	0	6
NEDD4L	0	40.0073	0.20074	NEDD4L	0	6
TRPM1	0	151.685	0.761938	TRPM1	0	7
CRISPLD1	0	124.76	0.626514	CRISPLD1	0	7
TMEM98	0	119.213	0.598062	TMEM98	0	7
RDH5	0	115.793	0.581599	RDH5	0	7
TRPM3	0	110.142	0.552865	TRPM3	0	7
LHFPL6	0	102.897	0.516619	LHFPL6	0	7
SERPINE3	0	95.2605	0.478385	SERPINE3	0	7
GPX4	0	92.0739	0.462022	GPX4	0	7
NANOS1	0	77.7583	0.390445	NANOS1	0	7
SELENOW	0	75.0834	0.376183	SELENOW	0	7
PMEL	0	70.9584	0.356272	PMEL	0	7
FYB2	0	64.3999	0.323328	FYB2	0	7
FBLN2	0	58.5338	0.293816	FBLN2	0	7
WFIKKN2	0	55.6319	0.279228	WFIKKN2	0	7
IDH2	0	55.2151	0.277124	IDH2	0	7
EPAS1	0	53.933	0.270677	EPAS1	0	7
NAA38	0	53.0095	0.265663	NAA38	0	7
NCCRP1	0	52.5268	0.263626	NCCRP1	0	7
TMEM51	0	51.1091	0.256507	TMEM51	0	7
CLGN	0	48.3876	0.242848	CLGN	0	7
DBI	0	47.9029	0.240043	DBI	0	7
PLCE1	0	46.4478	0.233105	PLCE1	0	7
MITF	0	45.7117	0.229323	MITF	0	7
KLK11	0	43.2177	0.216869	KLK11	0	7
TMEM191B	0	43.1232	0.2164	TMEM191B	0	7
UNC13D	0	41.0426	0.205947	UNC13D	0	7
RABGAP1L	0	40.8439	0.204941	RABGAP1L	0	7
APLP1	0	40.8115	0.204739	APLP1	0	7
DAPL1	0	40.3386	0.202406	DAPL1	0	7
