## Supplementary Table 6 for "Zinc supplementation induced transcriptional changes in primary human retinal pigment epithelium: a single-cell RNA sequencing study to understand age-related macular degeneration"

### Sheet: module 2 and 5
GeneAnalytics - Pathway results			Prepared for: Imre Lengyel (i.lengyel@qub.ac.uk)
			Date: 3/14/2021
Copyright © LifeMap Sciences, Inc.
Module 2 and 5
Statistics:
# Identified genes	174
# Matched genes	110
# Matched entities	98
Matching score statistics:
# High score matches	62
# Med score matches	36
# Low score matches	0
Results
Score	SuperPath Name	# SuperPath Total Genes	# SuperPath Matched Genes	Matched Genes (Symbols)	Evidence URL
84.8663	Degradation of The Extracellular Matrix	297	32	COL1A1, COL8A1, COL1A2, COL5A2, LAMA4, TNC, CD151, ACTN1, COL4A1, CTSD, LOXL2, P4HB, LUM, LOX, BMP1, EFEMP2, FN1, VCAN, THBS1, DCN, SERPINE1, SERPINH1, ITGB4, ITGB5, HSPG2, ITGB1, ITGA11, ITGAV, COL11A1, FBN1, COL12A1, PPIB	http://pathcards.genecards.org/card/degradation_of_the_extracellular_matrix
59.3226	Focal Adhesion	285	25	ACTN4, COL1A1, COL1A2, COL5A2, LAMA4, FOS, TNC, CDKN1B, MYL12B, ACTN1, COL4A1, FLNA, ACTB, MYL12A, FN1, THBS1, CAV1, THBS2, ITGB4, ITGB5, THBS3, ITGB1, ITGA11, ITGAV, COL11A1	http://pathcards.genecards.org/card/focal_adhesion
54.9833	Cell Adhesion_Endothelial Cell Contacts By Non-junctional Mechanisms	40	13	ACTN4, COL1A1, COL1A2, LAMA4, ACTN1, COL4A1, ACTB, FN1, ITGB4, ITGB5, ITGB1, ITGAV, CDH2	http://pathcards.genecards.org/card/cell_adhesion_endothelial_cell_contacts_by_non-junctional_mechanisms
52	ECM-receptor Interaction	118	17	COL1A1, COL1A2, LAMA4, TNC, COL4A1, LUM, FN1, THBS1, THBS2, ITGB4, ITGB5, HSPG2, THBS3, ITGB1, ITGA11, ITGAV, FBN1	http://pathcards.genecards.org/card/ecm-receptor_interaction
47	ERK Signaling	1184	40	ACTN4, COL1A1, COL8A1, ACTA2, COL1A2, COL5A2, PPP1R14B, LAMA4, FOS, TNC, CDKN1B, GPC6, ACTN1, COL4A1, BAX, NRG1, GAS6, TUBB2B, FLNA, ACTB, TUBB6, BMP1, EFEMP2, CDH11, FN1, VCAN, EZR, ITGB4, ITGB5, TIMP3, HSPG2, VIM, CDKN2B, ITGB1, ITGA11, ITGAV, COL11A1, CDH2, FBN1, COL12A1	http://pathcards.genecards.org/card/erk_signaling
46.7712	Phospholipase-C Pathway	503	27	COL1A1, COL8A1, TGM2, ACTA2, COL1A2, COL5A2, LAMA4, TNC, GPC6, COL4A1, NRG1, GAS6, ACTB, BMP1, EFEMP2, FN1, VCAN, ITGB4, ITGB5, TIMP3, HSPG2, ITGB1, ITGA11, ITGAV, COL11A1, FBN1, COL12A1	http://pathcards.genecards.org/card/phospholipase-c_pathway
45.3853	Integrin Pathway	570	28	COL1A1, COL8A1, ACTA2, COL1A2, COL5A2, LAMA4, FOS, TNC, COL4A1, ACTB, EFEMP2, FN1, VCAN, THBS1, CD99, SERPINE1, CAV1, THY1, EZR, ITGB4, ITGB5, HSPG2, ITGB1, ITGA11, ITGAV, COL11A1, FBN1, COL12A1	http://pathcards.genecards.org/card/integrin_pathway
41.3675	Collagen Chain Trimerization	188	17	COL1A1, COL8A1, COL1A2, COL5A2, CD151, SLC1A5, COL4A1, LOXL2, SLC38A2, P4HB, LOX, BMP1, SERPINH1, ITGB4, COL11A1, COL12A1, PPIB	http://pathcards.genecards.org/card/collagen_chain_trimerization
37.8465	Cytoskeleton Remodeling Regulation of Actin Cytoskeleton By Rho GTPases	187	16	ACTN4, COL1A1, ACTA2, COL1A2, MYL12B, ACTN1, COL4A1, RTN4, FLNA, ACTB, MYL12A, FN1, CAV1, ITGB1, ITGA11, ITGAV	http://pathcards.genecards.org/card/cytoskeleton_remodeling_regulation_of_actin_cytoskeleton_by_rho_gtpases
36.551	Cytoskeletal Signaling	308	19	ACTN4, ACTA2, KRT8, CD151, ACTN1, DBN1, LAMP1, FLNA, ACTB, CDH11, ENAH, CAV1, EZR, FRMD6, ITGB5, VIM, GAP43, ITGB1, ITGAV	http://pathcards.genecards.org/card/cytoskeletal_signaling
35.4105	Blood-Brain Barrier: Anatomy	71	11	LAMA4, COL4A1, LRP1, ACTB, FN1, ITGB4, ITGB5, HSPG2, ITGB1, ITGAV, CDH2	http://pathcards.genecards.org/card/blood-brain_barrier_anatomy
33.1379	Cell Adhesion_ECM Remodeling	61	10	COL1A1, COL1A2, LAMA4, COL4A1, FN1, VCAN, SERPINE1, EZR, TIMP3, ITGB1	http://pathcards.genecards.org/card/cell_adhesion_ecm_remodeling
33.0637	MiRNA Targets in ECM and Membrane Receptors	43	9	COL1A2, COL5A2, LAMA4, COL4A1, FN1, THBS1, THBS2, ITGB5, ITGA11	http://pathcards.genecards.org/card/mirna_targets_in_ecm_and_membrane_receptors
32.4895	Proteoglycans in Cancer	205	15	COL1A1, COL1A2, FLNA, LUM, ACTB, FN1, THBS1, DCN, CAV1, EZR, ITGB5, TIMP3, HSPG2, ITGB1, ITGAV	http://pathcards.genecards.org/card/proteoglycans_in_cancer
30.479	Primary Focal Segmental Glomerulosclerosis FSGS	74	10	ACTN4, CDKN1B, KRT8, CD151, DKK1, ITGB4, VIM, ITGB1, ITGAV, CDH2	http://pathcards.genecards.org/card/primary_focal_segmental_glomerulosclerosis_fsgs
29.5416	ECM Proteoglycans	57	9	LAMA4, TNC, LUM, VCAN, DCN, SERPINE1, ITGB5, ITGB1, ITGAV	http://pathcards.genecards.org/card/ecm_proteoglycans
27.2045	Adhesion	123	11	COL1A1, CD151, CDH11, SERPINE1, CAV1, ITGB4, ITGB5, TGFBI, ITGB1, ITGAV, CDH2	http://pathcards.genecards.org/card/adhesion
27.0822	Mesenchymal Stem Cells and Lineage-specific Markers	95	10	ACTA2, CD151, FN1, VCAN, DCN, THY1, IGFBP3, HSPG2, ITGB1, CDH2	http://pathcards.genecards.org/card/mesenchymal_stem_cells_and_lineage-specific_markers
25.2147	Arrhythmogenic Right Ventricular Cardiomyopathy (ARVC)	81	9	ACTN4, ACTN1, ACTB, ITGB4, ITGB5, ITGB1, ITGA11, ITGAV, CDH2	http://pathcards.genecards.org/card/arrhythmogenic_right_ventricular_cardiomyopathy_(arvc)
24.1318	Phagosome	152	11	LAMP1, TUBB2B, ACTB, TUBB6, CALR, THBS1, THBS2, ITGB5, THBS3, ITGB1, ITGAV	http://pathcards.genecards.org/card/phagosome
23.9057	Elastic Fibre Formation	42	7	LOXL2, LOX, EFEMP2, ITGB5, ITGB1, ITGAV, FBN1	http://pathcards.genecards.org/card/elastic_fibre_formation
23.4986	Regulation of Actin Cytoskeleton	238	13	ACTN4, MYL12B, ACTN1, ACTB, MYL12A, FN1, ENAH, EZR, ITGB4, ITGB5, ITGB1, ITGA11, ITGAV	http://pathcards.genecards.org/card/regulation_of_actin_cytoskeleton
22.8254	Neuroscience	341	15	SLC12A2, TNC, GPRC5A, LRP1, SYT1, DBN1, RTN4, ENAH, CALR, SOD1, LMO4, THY1, GSTP1, FRMD6, GAP43	http://pathcards.genecards.org/card/neuroscience
20.9975	MET Promotes Cell Motility	115	9	LAMA4, TNC, ACTN1, THBS1, ITGB4, ITGB5, HSPG2, ITGB1, ITGAV	http://pathcards.genecards.org/card/met_promotes_cell_motility
20.744	Smooth Muscle Contraction	36	6	ACTA2, MYL12B, ANXA2, TPM4, MYL12A, ITGB5	http://pathcards.genecards.org/card/smooth_muscle_contraction
20.3201	Validated Targets of C-MYC Transcriptional Repression	61	7	COL1A2, CDKN1B, DKK1, SFRP1, ITGB4, CDKN2B, ITGB1	http://pathcards.genecards.org/card/validated_targets_of_c-myc_transcriptional_repression
19.9813	Small Cell Lung Cancer	92	8	LAMA4, CDKN1B, COL4A1, BAX, FN1, CDKN2B, ITGB1, ITGAV	http://pathcards.genecards.org/card/small_cell_lung_cancer
19.8122	Response to Elevated Platelet Cytosolic Ca2+	639	19	ACTN4, ACTN1, ANXA2, GAS6, SLC7A11, FLNA, FN1, TAGLN2, SOD1, THBS1, CD99, SERPINE1, CAV1, TIMP3, CALU, SLC16A3, ITGB1, QSOX1, ITGAV	http://pathcards.genecards.org/card/response_to_elevated_platelet_cytosolic_ca2
19.5513	PI3K-Akt Signaling Pathway	524	17	COL1A1, COL1A2, LAMA4, TNC, CDKN1B, COL4A1, BAX, PRLR, FN1, THBS1, THBS2, ITGB4, ITGB5, THBS3, ITGB1, ITGA11, ITGAV	http://pathcards.genecards.org/card/pi3k-akt_signaling_pathway
19.2858	TGF-beta Signaling Pathway (WikiPathways)	133	9	COL1A2, FOS, TNC, FN1, THBS1, CAV1, ITGB4, CDKN2B, ITGB1	http://pathcards.genecards.org/card/tgf-beta_signaling_pathway_(wikipathways)
18.9917	Reelin Pathway (Cajal-Retzius Cells)	101	8	ACTA2, DKK1, ACTB, ITGB4, ITGB5, ITGB1, ITGA11, ITGAV	http://pathcards.genecards.org/card/reelin_pathway_(cajal-retzius_cells)
18.4827	Senescence and Autophagy in Cancer	106	8	COL1A1, CDKN1B, IGFBP7, LAMP1, FN1, THBS1, SERPINE1, IGFBP3	http://pathcards.genecards.org/card/senescence_and_autophagy_in_cancer
18.2817	EPH-Ephrin Signaling	145	9	ACTN4, MYL12B, ACTN1, ACTB, MYL12A, FN1, CAV1, ITGB1, ITGAV	http://pathcards.genecards.org/card/eph-ephrin_signaling
17.3667	Blood-Brain Barrier and Immune Cell Transmigration: VCAM-1/CD106 Signaling	157	9	ACTN4, MYL12B, ACTN1, ACTB, MYL12A, CD99, THY1, EZR, ITGB1	http://pathcards.genecards.org/card/blood-brain_barrier_and_immune_cell_transmigration_vcam-1cd106_signaling
17.3441	Syndecan-4-mediated Signaling Events	31	5	TNC, ACTN1, FN1, THBS1, ITGB1	http://pathcards.genecards.org/card/syndecan-4-mediated_signaling_events
17.1243	Cell Adhesion_Endothelial Cell Contacts By Junctional Mechanisms	32	5	ACTN4, ACTN1, ACTB, VIM, CDH2	http://pathcards.genecards.org/card/cell_adhesion_endothelial_cell_contacts_by_junctional_mechanisms
17.0922	Diseases of Glycosylation	86	7	GPC6, LUM, VCAN, THBS1, DCN, THBS2, HSPG2	http://pathcards.genecards.org/card/diseases_of_glycosylation
16.9117	Inflammatory Response Pathway	33	5	COL1A1, COL1A2, FN1, THBS1, THBS3	http://pathcards.genecards.org/card/inflammatory_response_pathway
16.7748	Angiogenesis (CST)	89	7	GREM1, TNC, THBS1, ITGB5, TIMP3, ITGB1, ITGAV	http://pathcards.genecards.org/card/angiogenesis_(cst)
16.2709	TGF-beta Signaling Pathway (KEGG)	94	7	GREM1, FST, NBL1, THBS1, DCN, CDKN2B, FBN1	http://pathcards.genecards.org/card/tgf-beta_signaling_pathway_(kegg)
16.2036	Direct P53 Effectors	132	8	CTSD, BAX, DKK1, VCAN, SERPINE1, CAV1, IGFBP3, EDN2	http://pathcards.genecards.org/card/direct_p53_effectors
16.0872	NNOS Signaling in Skeletal Muscle	222	10	ACTA2, FOS, CDKN1B, ACTB, EZR, ITGB4, ITGB5, ITGB1, ITGA11, ITGAV	http://pathcards.genecards.org/card/nnos_signaling_in_skeletal_muscle
16.0495	Cell Junction Organization	134	8	ACTN4, CD151, ACTN1, FLNA, CDH11, ITGB4, ITGB1, CDH2	http://pathcards.genecards.org/card/cell_junction_organization
15.9859	TGF-B Signaling in Thyroid Cells For Epithelial-Mesenchymal Transition	18	4	TNC, FN1, VIM, CDH2	http://pathcards.genecards.org/card/tgf-b_signaling_in_thyroid_cells_for_epithelial-mesenchymal_transition
15.9046	Chondroitin Sulfate/dermatan Sulfate Metabolism	65	6	GPC6, LUM, VCAN, DCN, HSPG2, CHPF	http://pathcards.genecards.org/card/chondroitin_sulfatedermatan_sulfate_metabolism
15.7037	AGE-RAGE Signaling Pathway in Diabetic Complications	100	7	COL1A1, COL1A2, CDKN1B, COL4A1, BAX, FN1, SERPINE1	http://pathcards.genecards.org/card/age-rage_signaling_pathway_in_diabetic_complications
15.6921	GPCR Pathway	712	18	ACTA2, PPP1R14B, FOS, CDKN1B, GPC6, NRG1, GAS6, TUBB2B, ACTB, TUBB6, BMP1, ITGB4, ITGB5, TIMP3, CDKN2B, ITGB1, ITGA11, ITGAV	http://pathcards.genecards.org/card/gpcr_pathway
15.6285	Sertoli-Sertoli Cell Junction Dynamics	393	13	ACTN4, ACTA2, FOS, ACTN1, TUBB2B, ACTB, TUBB6, ITGB4, ITGB5, ITGB1, ITGA11, ITGAV, CDH2	http://pathcards.genecards.org/card/sertoli-sertoli_cell_junction_dynamics
15.5229	Amoebiasis	102	7	ACTN4, COL1A1, COL1A2, LAMA4, ACTN1, COL4A1, FN1	http://pathcards.genecards.org/card/amoebiasis
15.4579	Cell Surface Interactions at The Vascular Wall	142	8	GAS6, SLC7A11, FN1, CD99, CAV1, SLC16A3, ITGB1, ITGAV	http://pathcards.genecards.org/card/cell_surface_interactions_at_the_vascular_wall
15.3959	SMAD2/3 MH2 Domain Mutants in Cancer	20	4	GREM1, LOXL2, LOX, BMP1	http://pathcards.genecards.org/card/smad23_mh2_domain_mutants_in_cancer
15.1729	Dilated Cardiomyopathy (DCM)	106	7	TPM4, ACTB, ITGB4, ITGB5, ITGB1, ITGA11, ITGAV	http://pathcards.genecards.org/card/dilated_cardiomyopathy_(dcm)
15.107	Development Slit-Robo Signaling	147	8	ACTA2, TUBB2B, ACTB, TUBB6, ENAH, CAV1, EZR, ITGB1	http://pathcards.genecards.org/card/development_slit-robo_signaling
14.6745	G-protein Signaling Ras Family GTPases in Kinase Cascades (scheme)	112	7	COL1A1, FOS, CDKN1B, FN1, SERPINE1, TIMP3, ITGB1	http://pathcards.genecards.org/card/g-protein_signaling_ras_family_gtpases_in_kinase_cascades_(scheme)
14.6163	VEGFR3 Signaling in Lymphatic Endothelium	23	4	COL1A1, COL1A2, FN1, ITGB1	http://pathcards.genecards.org/card/vegfr3_signaling_in_lymphatic_endothelium
14.2085	Binding and Uptake of Ligands By Scavenger Receptors	49	5	COL1A1, COL1A2, COL4A1, LRP1, CALR	http://pathcards.genecards.org/card/binding_and_uptake_of_ligands_by_scavenger_receptors
14.153	Hypothesized Pathways in Pathogenesis of Cardiovascular Disease	25	4	POSTN, FLNA, SERPINE1, FBN1	http://pathcards.genecards.org/card/hypothesized_pathways_in_pathogenesis_of_cardiovascular_disease
14.0545	Spinal Cord Injury	120	7	FOS, CDKN1B, COL4A1, RTN4, VCAN, VIM, GAP43	http://pathcards.genecards.org/card/spinal_cord_injury
13.9356	Basigin Interactions	26	4	SLC7A11, CAV1, SLC16A3, ITGB1	http://pathcards.genecards.org/card/basigin_interactions
13.7718	Phagocytosis of Microbes	85	6	FN1, ITGB4, ITGB5, ITGB1, ITGA11, ITGAV	http://pathcards.genecards.org/card/phagocytosis_of_microbes
13.6194	Ca, CAMP and Lipid Signaling	126	7	SLC12A2, TGM2, ANXA2, SYT1, CALR, MARCKS, CALU	http://pathcards.genecards.org/card/ca_camp_and_lipid_signaling
13.5491	Remodeling of Adherens Junctions	127	7	ACTN4, ACTA2, ACTN1, TUBB2B, ACTB, TUBB6, CAV1	http://pathcards.genecards.org/card/remodeling_of_adherens_junctions
13.2265	Response to Metal Ions	11	3	MT2A, MT1F, MT1E	http://pathcards.genecards.org/card/response_to_metal_ions
13.1916	Agrin Interactions at Neuromuscular Junction	57	5	ACTA2, NRG1, ACTB, ITGB1, ITGAV	http://pathcards.genecards.org/card/agrin_interactions_at_neuromuscular_junction
12.6225	Syndecan-2-mediated Signaling Events	33	4	BAX, FN1, EZR, ITGB1	http://pathcards.genecards.org/card/syndecan-2-mediated_signaling_events
12.5204	BMP2-WNT4-FOXO1 Pathway in Human Primary Endometrial Stromal Cell Differentiation	13	3	DKK1, DCN, SFRP1	http://pathcards.genecards.org/card/bmp2-wnt4-foxo1_pathway_in_human_primary_endometrial_stromal_cell_differentiation
11.918	Warfarin Pathway, Pharmacodynamics	15	3	GAS6, VKORC1, CALU	http://pathcards.genecards.org/card/warfarin_pathway_pharmacodynamics
11.853	Detoxification of Reactive Oxygen Species	38	4	GPX3, P4HB, SOD1, GSTP1	http://pathcards.genecards.org/card/detoxification_of_reactive_oxygen_species
11.7761	Metabolism of Fat-soluble Vitamins	110	6	RDH11, GPC6, LRP1, RDH10, VKORC1, HSPG2	http://pathcards.genecards.org/card/metabolism_of_fat-soluble_vitamins
11.5862	Prolactin Signaling Pathway	159	7	FOS, CTSD, BAX, PRLR, FLNA, ITGB1, PPIB	http://pathcards.genecards.org/card/prolactin_signaling_pathway
11.5325	AKT Siganaling Pathway	160	7	CDKN1B, BAX, ITGB4, ITGB5, ITGB1, ITGA11, ITGAV	http://pathcards.genecards.org/card/akt_siganaling_pathway
11.4791	Tight Junction	161	7	ACTN4, MYL12B, ACTN1, ACTB, MYL12A, EZR, ITGB1	http://pathcards.genecards.org/card/tight_junction
11.4413	Striated Muscle Contraction	41	4	ACTN4, ACTA2, TPM4, VIM	http://pathcards.genecards.org/card/striated_muscle_contraction
11.2092	Akt Signaling	682	15	ACTA2, FOS, CDKN1B, GPC6, BAX, NRG1, GAS6, ACTB, BMP1, ITGB4, ITGB5, TIMP3, ITGB1, ITGA11, ITGAV	http://pathcards.genecards.org/card/akt_signaling
11.2069	Regulation of Nuclear SMAD2/3 Signaling	77	5	COL1A2, FOS, SERPINE1, ITGB5, CDKN2B	http://pathcards.genecards.org/card/regulation_of_nuclear_smad23_signaling
11.1223	PAK Pathway	686	15	ACTN4, ACTA2, FOS, GPC6, ACTN1, BAX, NRG1, GAS6, TUBB2B, FLNA, ACTB, TUBB6, BMP1, TIMP3, CDH2	http://pathcards.genecards.org/card/pak_pathway
10.9928	VEGF Pathway (Qiagen)	122	6	ACTA2, FOS, ACTB, FN1, ITGB1, ITGAV	http://pathcards.genecards.org/card/vegf_pathway_(qiagen)
10.9491	Development Angiotensin Activation of ERK	225	8	COL1A1, COL1A2, FOS, ACTB, FN1, CAV1, ITGB1, ITGAV	http://pathcards.genecards.org/card/development_angiotensin_activation_of_erk
10.9286	Muscular Dystrophies and Dystrophin-Glycoprotein Complex	19	3	ACTA2, ACTB, HSPG2	http://pathcards.genecards.org/card/muscular_dystrophies_and_dystrophin-glycoprotein_complex
10.9286	Overview of Nanoparticle Effects	19	3	COL4A1, BAX, FN1	http://pathcards.genecards.org/card/overview_of_nanoparticle_effects
10.8709	Platelet Activation	124	6	COL1A1, COL1A2, MYL12B, ACTB, MYL12A, ITGB1	http://pathcards.genecards.org/card/platelet_activation
10.7991	Cytoskeleton Remodeling Neurofilaments	82	5	KRT8, TUBB2B, ACTB, TUBB6, VIM	http://pathcards.genecards.org/card/cytoskeleton_remodeling_neurofilaments
10.6437	Semaphorin Interactions	84	5	CDKN1B, MYL12B, FLNA, ITGB1, DPYSL3	http://pathcards.genecards.org/card/semaphorin_interactions
10.3764	Malaria	50	4	LRP1, THBS1, THBS2, THBS3	http://pathcards.genecards.org/card/malaria
10.3194	PDGFR-alpha Signaling Pathway	22	3	FOS, CAV1, ITGAV	http://pathcards.genecards.org/card/pdgfr-alpha_signaling_pathway
10.271	Platelet Aggregation Inhibitor Pathway, Pharmacodynamics	51	4	COL1A1, COL1A2, COL4A1, PTGER2	http://pathcards.genecards.org/card/platelet_aggregation_inhibitor_pathway_pharmacodynamics
10.2387	Delta508-CFTR Traffic / ER-to-Golgi in CF	135	6	ACTA2, AP1S1, AP1S3, FLNA, ACTB, EZR	http://pathcards.genecards.org/card/delta508-cftr_traffic__er-to-golgi_in_cf
10.2183	TGF-Beta Pathway	653	14	FOS, GPC6, BAX, NRG1, GAS6, PRLR, BMP1, MAP1B, ITGB4, ITGB5, TIMP3, ITGB1, ITGA11, ITGAV	http://pathcards.genecards.org/card/tgf-beta_pathway
10.2134	Apoptotic Pathways in Synovial Fibroblasts	730	15	ACTA2, PPP1R14B, FOS, GPC6, BAX, NRG1, GAS6, ACTB, BMP1, ITGB4, ITGB5, TIMP3, ITGB1, ITGA11, ITGAV	http://pathcards.genecards.org/card/apoptotic_pathways_in_synovial_fibroblasts
10.0668	Cardiac Progenitor Differentiation	53	4	NRG1, DKK1, BMP1, THY1	http://pathcards.genecards.org/card/cardiac_progenitor_differentiation
10.0254	MicroRNAs in Cancer	310	9	TNC, CDKN1B, CYP1B1, GLS, THBS1, MARCKS, EZR, TIMP3, VIM	http://pathcards.genecards.org/card/micrornas_in_cancer
9.99674	Pathogenic Escherichia Coli Infection	192	7	FOS, BAX, TUBB2B, ACTB, TUBB6, EZR, ITGB1	http://pathcards.genecards.org/card/pathogenic_escherichia_coli_infection
9.96785	Signaling Events Mediated By Focal Adhesion Kinase	54	4	ACTN1, ITGB5, ITGB1, ITGAV	http://pathcards.genecards.org/card/signaling_events_mediated_by_focal_adhesion_kinase
9.96785	Apoptosis-related Network Due to Altered Notch3 in Ovarian Cancer	54	4	CDKN1B, NRG1, THBS1, VIM	http://pathcards.genecards.org/card/apoptosis-related_network_due_to_altered_notch3_in_ovarian_cancer
9.96785	Copper Homeostasis	54	4	MT2A, MT1F, MT1E, SOD1	http://pathcards.genecards.org/card/copper_homeostasis
9.59106	TGF-beta Receptor Signaling (WikiPathways)	58	4	FOS, FST, THBS1, SERPINE1	http://pathcards.genecards.org/card/tgf-beta_receptor_signaling_(wikipathways)
9.55482	Nanog in Mammalian ESC Pluripotency	534	12	ACTA2, FOS, GPC6, NRG1, GAS6, ACTB, BMP1, CDH11, CAV1, TIMP3, VIM, CDH2	http://pathcards.genecards.org/card/nanog_in_mammalian_esc_pluripotency
9.41935	Salmonella Infection (KEGG)	206	7	FOS, MYL12B, BAX, ANXA2, FLNA, ACTB, MYL12A	http://pathcards.genecards.org/card/salmonella_infection_(kegg)

### Sheet: module 3 4 6
GeneAnalytics - Pathway results			Prepared for: Imre Lengyel (i.lengyel@qub.ac.uk)
			Date: 3/14/2021
Copyright © LifeMap Sciences, Inc.
Module 3 4 and 6
Statistics:
# Identified genes	172
# Matched genes	83
# Matched entities	21
Matching score statistics:
# High score matches	9
# Med score matches	12
# Low score matches	0
Results
Score	SuperPath Name	# SuperPath Total Genes	# SuperPath Matched Genes	Matched Genes (Symbols)	Evidence URL
37.2762	Transport of Glucose and Other Sugars, Bile Salts and Organic Acids, Metal Ions and Amine Compounds	677	27	ATP1B1, NEDD4L, CP, SLC22A8, SLC2A12, SLC16A8, SLC4A5, SLC6A20, SLC4A2, SLC7A5, SLC29A4, SLC5A3, SLC7A2, GNB3, ATP1B2, ABCA5, AHCYL2, HMOX1, CALM1, SGK1, SLC16A1, SGK3, ABCC5, BEST1, ABCA2, SLC4A4, SLC6A13	http://pathcards.genecards.org/card/transport_of_glucose_and_other_sugars_bile_salts_and_organic_acids_metal_ions_and_amine_compounds
29.0159	Metabolism	2623	50	DHRS3, PPARGC1A, COX17, ADSS1, PLAAT3, CYP27A1, LRP8, CSPG5, MPC1, STARD7, SLC16A8, ST3GAL5, SLC23A2, SLC7A5, SLC5A3, MT-CO3, MT-CO2, LRAT, PTPN13, GNB3, MT-CO1, INPP5K, PLTP, AHCYL2, BCO1, OSBPL1A, MT-ND4, GOT2, MAN2A1, NDUFB2, TYRP1, TTR, LIPG, SELENBP1, NPC2, NDUFB5, GLUL, CDO1, HMOX1, SDC2, CALM1, SLC16A1, CYP4V2, MAN1C1, PTGDS, ITPKB, FHIT, ABCC5, PLA2G5, ENPP2	http://pathcards.genecards.org/card/metabolism
25.2732	Metabolism of Fat-soluble Vitamins	110	10	DHRS3, RPE65, LRP8, LRAT, BCO1, TTR, SDC2, CALM1, RLBP1, CYP4V2	http://pathcards.genecards.org/card/metabolism_of_fat-soluble_vitamins
21.5664	The Visual Cycle I (vertebrates)	33	6	DHRS3, RPE65, LRAT, TTR, RLBP1, CYP4V2	http://pathcards.genecards.org/card/the_visual_cycle_i_(vertebrates)
19.8285	Endochondral Ossification	65	7	CTSV, FRZB, VEGFA, BMP7, CALM1, CDKN1C, SOX9	http://pathcards.genecards.org/card/endochondral_ossification
18.6479	Basigin Interactions	26	5	ATP1B1, SLC16A8, SLC7A5, ATP1B2, SLC16A1	http://pathcards.genecards.org/card/basigin_interactions
15.0181	Vitamin A and Carotenoid Metabolism	44	5	DHRS3, RPE65, LRAT, BCO1, RLBP1	http://pathcards.genecards.org/card/vitamin_a_and_carotenoid_metabolism
13.758	Phototransduction	53	5	RPE65, LRAT, GNB3, CALM1, CNGB3	http://pathcards.genecards.org/card/phototransduction
13.4157	Bile Secretion	90	6	ATP1B1, SLC22A8, SLC4A5, SLC4A2, ATP1B2, SLC4A4	http://pathcards.genecards.org/card/bile_secretion
13.0767	Visual Cycle in Retinal Rods	94	6	RPE65, LRAT, TTR, CALM1, RLBP1, CNGB3	http://pathcards.genecards.org/card/visual_cycle_in_retinal_rods
12.4853	NRF2 Pathway	145	7	SLC2A12, SLC39A12, SLC6A20, SLC5A3, HMOX1, ABCC5, SLC6A13	http://pathcards.genecards.org/card/nrf2_pathway
12.0614	Aldosterone-regulated Sodium Reabsorption	37	4	ATP1B1, NEDD4L, ATP1B2, SGK1	http://pathcards.genecards.org/card/aldosterone-regulated_sodium_reabsorption
11.8133	Blood-Brain Barrier: Anatomy	71	5	SLC22A8, SLC7A5, ITGB8, SLC16A1, ABCC5	http://pathcards.genecards.org/card/blood-brain_barrier_anatomy
11.3636	Respiratory Electron Transport, ATP Synthesis By Chemiosmotic Coupling, and Heat Production By Uncoupling Proteins.	400	11	PPARGC1A, COX17, MPC1, SLC16A8, MT-CO3, MT-CO2, MT-CO1, MT-ND4, NDUFB2, NDUFB5, SLC16A1	http://pathcards.genecards.org/card/respiratory_electron_transport_atp_synthesis_by_chemiosmotic_coupling_and_heat_production_by_uncoupling_proteins
10.8697	Metabolism of Water-soluble Vitamins and Cofactors	175	7	LRP8, SLC23A2, LRAT, BCO1, TTR, SDC2, ENPP2	http://pathcards.genecards.org/card/metabolism_of_water-soluble_vitamins_and_cofactors
10.6822	Response to Elevated Platelet Cytosolic Ca2+	639	14	ATP1B1, LRP8, SLC16A8, SLC7A5, GNB3, ATP1B2, RHOB, VEGFA, SDC2, CALM1, SLC16A1, SELENOP, CLU, KIF22	http://pathcards.genecards.org/card/response_to_elevated_platelet_cytosolic_ca2
10.4931	Cardiac Muscle Contraction	87	5	ATP1B1, MT-CO3, MT-CO2, MT-CO1, ATP1B2	http://pathcards.genecards.org/card/cardiac_muscle_contraction
10.1835	Proximal Tubule Bicarbonate Reclamation	23	3	ATP1B1, ATP1B2, SLC4A4	http://pathcards.genecards.org/card/proximal_tubule_bicarbonate_reclamation
9.95255	Cell Surface Interactions at The Vascular Wall	142	6	ATP1B1, SLC16A8, SLC7A5, ATP1B2, SDC2, SLC16A1	http://pathcards.genecards.org/card/cell_surface_interactions_at_the_vascular_wall
9.48199	Pancreatic Secretion	102	5	ATP1B1, SLC4A2, ATP1B2, PLA2G5, SLC4A4	http://pathcards.genecards.org/card/pancreatic_secretion
9.397	Ion Channel Transport	209	7	ATP1B1, NEDD4L, ATP1B2, CALM1, SGK1, SGK3, BEST1	http://pathcards.genecards.org/card/ion_channel_transport

### Sheet: module 1 and 7
GeneAnalytics - Pathway results			Prepared for: Imre Lengyel (i.lengyel@qub.ac.uk)
			Date: 3/14/2021
Copyright © LifeMap Sciences, Inc.
Module 1 and 7
Statistics:
# Identified genes	190
# Matched genes	94
# Matched entities	45
Matching score statistics:
# High score matches	16
# Med score matches	29
# Low score matches	0
Results
Score	SuperPath Name	# SuperPath Total Genes	# SuperPath Matched Genes	Matched Genes (Symbols)	Evidence URL
35.062	Cardiac Muscle Contraction	87	12	COX7C, COX7B, COX6C, COX5B, COX7A2, COX8A, TNNC1, UQCRB, UQCR10, COX4I1, TPM1, TPM2	http://pathcards.genecards.org/card/cardiac_muscle_contraction
32.1908	Degradation of The Extracellular Matrix	297	18	CAPN2, PLOD1, MMP14, NCAM1, MMP2, FBLN2, AGRN, ELN, CDH1, TIMP2, SPARC, COL14A1, ITGA3, COL4A2, FBLN5, COL18A1, MFAP2, COL5A1	http://pathcards.genecards.org/card/degradation_of_the_extracellular_matrix
29.9409	ERK Signaling	1184	34	ACTG1, MYO1C, CAPN2, SOX4, CSF1R, PLCE1, MYH9, MYLK, STMN1, IL18, MYL6, CCND2, CCND1, ELN, CDKN1A, CFL1, CDH1, TIMP2, RND3, PAX6, CDKN2A, COL14A1, PTN, PTK7, TNFRSF12A, ITGA3, TMSB4X, COL4A2, RACK1, COL18A1, MYL9, ABL2, COL5A1, MDK	http://pathcards.genecards.org/card/erk_signaling
25.9924	Cytoskeleton Remodeling Regulation of Actin Cytoskeleton By Rho GTPases	187	13	ACTG1, MYH9, MYLK, PFN1, CLDN19, MYL6, ZYX, CCND1, CFL1, DSTN, ITGA3, COL4A2, MYL9	http://pathcards.genecards.org/card/cytoskeleton_remodeling_regulation_of_actin_cytoskeleton_by_rho_gtpases
23.0247	Cytoskeletal Signaling	308	15	ACTG1, CALD1, KRT7, MYH9, STMN1, CAVIN1, PFN1, KRT19, CFL1, CDH1, RND3, COX4I1, RACK1, TPM1, MYL9	http://pathcards.genecards.org/card/cytoskeletal_signaling
20.6826	Respiratory Electron Transport, ATP Synthesis By Chemiosmotic Coupling, and Heat Production By Uncoupling Proteins.	400	16	ACTG1, COX7C, COX7B, COX6C, COX5B, COX7A2, COX8A, ATP5MC2, IDH2, ATP5ME, UQCRB, UQCR10, NDUFB1, NDUFA3, COX4I1, ATP5MG	http://pathcards.genecards.org/card/respiratory_electron_transport_atp_synthesis_by_chemiosmotic_coupling_and_heat_production_by_uncoupling_proteins
20.0044	Smooth Muscle Contraction	36	6	CALD1, MYLK, MYL6, TPM1, TPM2, MYL9	http://pathcards.genecards.org/card/smooth_muscle_contraction
19.8015	Parkinson Disease	527	18	COX7C, COX7B, COX6C, CAPN2, WNT2B, COX5B, COX7A2, COX8A, ATP5MC2, POLR2L, UBA52, GAPDH, UQCRB, UQCR10, NDUFB1, NDUFA3, COX4I1, KIF5C	http://pathcards.genecards.org/card/parkinson_disease
18.2334	Integrin Pathway	570	18	ACTG1, MYO1C, CAPN2, CALD1, MMP2, MYH9, MYLK, PFN1, CLDN19, MYL6, ELN, CFL1, COL14A1, ITGA3, COL4A2, COL18A1, MYL9, COL5A1	http://pathcards.genecards.org/card/integrin_pathway
16.2696	Actin Nucleation By ARP-WASP Complex	344	13	ACTG1, MYO1C, CSF1R, MYH9, MYLK, PFN1, MYL6, CFL1, CDH1, RND3, PTK7, ITGA3, MYL9	http://pathcards.genecards.org/card/actin_nucleation_by_arp-wasp_complex
15.1549	Cell Adhesion_Cell-matrix Glycoconjugates	39	5	NCAM1, FBLN2, ELN, TIMP2, ITGA3	http://pathcards.genecards.org/card/cell_adhesion_cell-matrix_glycoconjugates
14.8144	Striated Muscle Contraction	41	5	ACTG1, TNNC1, TPM1, TPM2, MYL9	http://pathcards.genecards.org/card/striated_muscle_contraction
14.3354	Bladder Cancer	44	5	MMP2, CCND1, CDKN1A, CDH1, CDKN2A	http://pathcards.genecards.org/card/bladder_cancer
14.3075	Focal Adhesion	285	11	ACTG1, CAPN2, MYLK, MYL6, CCND2, ZYX, CCND1, ITGA3, COL4A2, MYL9, COL5A1	http://pathcards.genecards.org/card/focal_adhesion
13.68	Developmental Biology	1078	23	EPAS1, ACTG1, PPL, NCAM1, MMP2, POLR2L, UBA52, KRT7, MYH9, ABLIM1, PFN1, KRT19, KRT80, AGRN, MYL6, PDLIM7, CFL1, PEA15, PAX6, COL4A2, GPC1, MYL9, ABL2	http://pathcards.genecards.org/card/developmental_biology
13.3449	Salmonella Infection (KEGG)	206	9	ACTG1, GAPDH, MYH9, PFN1, IL18, S100A10, AHNAK2, MYL6, MYL9	http://pathcards.genecards.org/card/salmonella_infection_(kegg)
13.076	TP53 Regulates Metabolic Genes	85	6	COX7C, COX7B, COX6C, COX5B, COX8A, COX4I1	http://pathcards.genecards.org/card/tp53_regulates_metabolic_genes
12.9765	PAK Pathway	686	17	ACTG1, MYO1C, CSF1R, PLCE1, MYH9, MYLK, IL18, MYL6, ZYX, CFL1, CDH1, TIMP2, RND3, PTN, TNFRSF12A, MYL9, MDK	http://pathcards.genecards.org/card/pak_pathway
12.6408	Oxytocin Signaling Pathway	220	9	ACTG1, CALD1, MYH9, MYLK, EEF2, MYL6, CCND1, CDKN1A, MYL9	http://pathcards.genecards.org/card/oxytocin_signaling_pathway
12.1679	RhoGDI Pathway	181	8	ACTG1, MYO1C, PLCE1, MYH9, PFN1, MYL6, RND3, MYL9	http://pathcards.genecards.org/card/rhogdi_pathway
12.151	Cell Adhesion_ECM Remodeling	61	5	MMP14, MMP2, TIMP2, SPARC, COL4A2	http://pathcards.genecards.org/card/cell_adhesion_ecm_remodeling
11.5532	Immune Response CCR3 Signaling in Eosinophils	146	7	ACTG1, MYH9, MYLK, PFN1, MYL6, CFL1, MYL9	http://pathcards.genecards.org/card/immune_response__ccr3_signaling_in_eosinophils
11.5349	EPHA Forward Signaling	67	5	ACTG1, MYH9, MYL6, CFL1, MYL9	http://pathcards.genecards.org/card/epha_forward_signaling
11.1536	AMPK Enzyme Complex Pathway	153	7	COX7C, COX7B, COX6C, COX5B, COX7A2, COX8A, COX4I1	http://pathcards.genecards.org/card/ampk_enzyme_complex_pathway
11.0828	Regulation of TP53 Activity	370	11	COX7C, COX7B, COX6C, COX5B, COX8A, POLR2L, UBA52, CDKN1A, CDKN2A, PCBP4, COX4I1	http://pathcards.genecards.org/card/regulation_of_tp53_activity
10.8887	Primary Focal Segmental Glomerulosclerosis FSGS	74	5	PLCE1, MYH9, AGRN, CDKN1A, ITGA3	http://pathcards.genecards.org/card/primary_focal_segmental_glomerulosclerosis_fsgs
10.8708	Phospholipase-C Pathway	503	13	ACTG1, PLCE1, ELN, TIMP2, RND3, COL14A1, PTN, ITGA3, COL4A2, COL18A1, MYL9, COL5A1, MDK	http://pathcards.genecards.org/card/phospholipase-c_pathway
10.8345	Elastic Fibre Formation	42	4	FBLN2, ELN, FBLN5, MFAP2	http://pathcards.genecards.org/card/elastic_fibre_formation
10.7213	Transcriptional Activation of P53 Responsive Genes	4	2	CDKN1A, PCBP4	http://pathcards.genecards.org/card/transcriptional_activation_of_p53_responsive_genes
10.5856	DNA Damage_ATM/ATR Regulation of G1/S Checkpoint	44	4	UBA52, CCND2, CCND1, CDKN1A	http://pathcards.genecards.org/card/dna_damage_atmatr_regulation_of_g1s_checkpoint
10.5165	Colorectal Cancer Metastasis	165	7	WNT2B, MMP14, MMP2, CCND2, CCND1, CDKN1A, CDH1	http://pathcards.genecards.org/card/colorectal_cancer_metastasis
10.4674	Regulation of Wnt-mediated Beta Catenin Signaling and Target Gene Transcription	79	5	MMP2, MITF, CCND2, CCND1, CDH1	http://pathcards.genecards.org/card/regulation_of_wnt-mediated_beta_catenin_signaling_and_target_gene_transcription
10.3735	Sertoli-Sertoli Cell Junction Dynamics	393	11	ACTG1, MYO1C, MYH9, CLDN19, MYL6, ZYX, CFL1, CDH1, RND3, ITGA3, MYL9	http://pathcards.genecards.org/card/sertoli-sertoli_cell_junction_dynamics
10.2693	Adhesion	123	6	MMP14, NCAM1, MMP2, GPNMB, ZYX, CDH1	http://pathcards.genecards.org/card/adhesion
10.2288	Cytoskeleton Remodeling Neurofilaments	82	5	ACTG1, PPL, KRT7, KRT19, KIF5C	http://pathcards.genecards.org/card/cytoskeleton_remodeling_neurofilaments
10.0857	MiR-517 Relationship With ARCN1 and USP1	5	2	ID1, CDKN1A	http://pathcards.genecards.org/card/mir-517_relationship_with_arcn1_and_usp1
10.0751	Semaphorin Interactions	84	5	MYH9, MYLK, MYL6, CFL1, MYL9	http://pathcards.genecards.org/card/semaphorin_interactions
10.0334	DNA Damage Response	127	6	ZMAT3, CCND2, CCND1, CDKN1A, CDKN2A, CDC20B	http://pathcards.genecards.org/card/dna_damage_response
10.0132	Binding and Uptake of Ligands By Scavenger Receptors	49	4	FTL, FTH1, SPARC, COL4A2	http://pathcards.genecards.org/card/binding_and_uptake_of_ligands_by_scavenger_receptors
9.9998	Cyclins and Cell Cycle Regulation	85	5	UBA52, CCND2, CCND1, CDKN1A, CDKN2A	http://pathcards.genecards.org/card/cyclins_and_cell_cycle_regulation
9.80178	Photodynamic Therapy-induced AP-1 Survival Signaling.	51	4	MMP2, CCND1, CDKN1A, CDKN2A	http://pathcards.genecards.org/card/photodynamic_therapy-induced_ap-1_survival_signaling
9.61071	Regulation of Actin Cytoskeleton	238	8	ACTG1, MYH9, MYLK, PFN1, CFL1, ITGA3, TMSB4X, MYL9	http://pathcards.genecards.org/card/regulation_of_actin_cytoskeleton
9.46052	Shigellosis	242	8	ACTG1, CAPN2, UBA52, PLCE1, PFN1, IL18, HKDC1, MYL9	http://pathcards.genecards.org/card/shigellosis
9.43873	Collagen Chain Trimerization	188	7	KLK11, PLOD1, ELN, COL14A1, COL4A2, COL18A1, COL5A1	http://pathcards.genecards.org/card/collagen_chain_trimerization
9.40494	Matrix Metalloproteinases	55	4	MMP14, MMP2, TIMP2, COL18A1	http://pathcards.genecards.org/card/matrix_metalloproteinases

### Sheet: overall cutoff 0.5 moran
GeneAnalytics - Pathway results			Prepared for: Imre Lengyel (i.lengyel@qub.ac.uk)
			Date: 3/3/2021
Copyright © LifeMap Sciences, Inc.
overall main trajectory correlated genes cut-off 0.5 moran I value
Statistics:
# Identified genes	44
# Matched genes	21
# Matched entities	20
Matching score statistics:
# High score matches	6
# Med score matches	14
# Low score matches	0
Results
Score	SuperPath Name	# SuperPath Total Genes	# SuperPath Matched Genes	Matched Genes (Symbols)	Evidence URL
20.4823	The Visual Cycle I (vertebrates)	33	4	RPE65, LRAT, TTR, RDH5	http://pathcards.genecards.org/card/the_visual_cycle_i_(vertebrates)
18.8177	Degradation of The Extracellular Matrix	297	7	COL1A1, MMP2, TTR, VCAN, SPARC, ITGA11, FBN1	http://pathcards.genecards.org/card/degradation_of_the_extracellular_matrix
16.9962	Cell Adhesion_ECM Remodeling	61	4	COL1A1, MMP2, VCAN, SPARC	http://pathcards.genecards.org/card/cell_adhesion_ecm_remodeling
14.5706	Visual Cycle in Retinal Rods	94	4	RPE65, LRAT, TTR, RDH5	http://pathcards.genecards.org/card/visual_cycle_in_retinal_rods
14.1008	Smooth Muscle Contraction	36	3	CALD1, TPM4, TPM1	http://pathcards.genecards.org/card/smooth_muscle_contraction
13.6974	Metabolism of Fat-soluble Vitamins	110	4	RPE65, LRAT, TTR, RDH5	http://pathcards.genecards.org/card/metabolism_of_fat-soluble_vitamins
13.2486	Vitamin A and Carotenoid Metabolism	44	3	RPE65, LRAT, RDH5	http://pathcards.genecards.org/card/vitamin_a_and_carotenoid_metabolism
12.4614	Phototransduction	53	3	RPE65, LRAT, RDH5	http://pathcards.genecards.org/card/phototransduction
10.0134	Integrin Pathway	570	6	COL1A1, CALD1, MMP2, VCAN, ITGA11, FBN1	http://pathcards.genecards.org/card/integrin_pathway
9.93003	A-beta Plaque Formation and APP Metabolism	23	2	CST3, MMP2	http://pathcards.genecards.org/card/a-beta_plaque_formation_and_app_metabolism
9.69314	TRP Channels	25	2	TRPM3, TRPM1	http://pathcards.genecards.org/card/trp_channels
9.56887	Dilated Cardiomyopathy (DCM)	106	3	TPM4, ITGA11, TPM1	http://pathcards.genecards.org/card/dilated_cardiomyopathy_(dcm)
9.17632	Prostaglandin Synthesis and Regulation	30	2	S100A10, PTGDS	http://pathcards.genecards.org/card/prostaglandin_synthesis_and_regulation
9.12899	ECM-receptor Interaction	118	3	COL1A1, ITGA11, FBN1	http://pathcards.genecards.org/card/ecm-receptor_interaction
8.67205	Direct P53 Effectors	132	3	MMP2, TYRP1, VCAN	http://pathcards.genecards.org/card/direct_p53_effectors
8.29532	Striated Muscle Contraction	41	2	TPM4, TPM1	http://pathcards.genecards.org/card/striated_muscle_contraction
8.17324	Cytoskeletal Signaling	308	4	CALD1, KRT7, KRT19, TPM1	http://pathcards.genecards.org/card/cytoskeletal_signaling
7.79576	Binding and Uptake of Ligands By Scavenger Receptors	49	2	COL1A1, SPARC	http://pathcards.genecards.org/card/binding_and_uptake_of_ligands_by_scavenger_receptors
7.56119	Drug Metabolism - Cytochrome P450	174	3	RPE65, LRAT, RDH5	http://pathcards.genecards.org/card/drug_metabolism_-_cytochrome_p450
7.37414	ECM Proteoglycans	57	2	VCAN, SPARC	http://pathcards.genecards.org/card/ecm_proteoglycans
