## Supplementary Table 8 for "Zinc supplementation induced transcriptional changes in primary human retinal pigment epithelium: a single-cell RNA sequencing study to understand age-related macular degeneration"

### Sheet: zinc common
GeneAnalytics - Pathway results			Prepared for: Imre Lengyel (i.lengyel@qub.ac.uk)
			Date: 3/14/2021
Copyright © LifeMap Sciences, Inc.
Zinc overall common
Statistics:
# Identified genes	81
# Matched genes	58
# Matched entities	20
Matching score statistics:
# High score matches	12
# Med score matches	8
# Low score matches	0
Results
Score	SuperPath Name	# SuperPath Total Genes	# SuperPath Matched Genes	Matched Genes (Symbols)	Evidence URL
153.253	Influenza Viral RNA Transcription and Replication	157	32	RPL21, RPL27A, RPL34, POLR2L, RPL31, RPL35, RPL36, RPL23A, RPL27, RPLP2, RPS27, RPL39, RPS25, RPS29, RPL36A, RPL41, RPL35A, RPS15A, RPL38, RPL17, RPS26, RPL13A, RPS17, RPL23, RPL7, RPS8, RPS10, RPS28, RPL37, RPL37A, RPS20, RPS21	http://pathcards.genecards.org/card/influenza_viral_rna_transcription_and_replication
135.665	RRNA Processing in The Nucleus and Cytosol	202	31	RPL21, RPL27A, RPL34, RPL31, RPL35, RPL36, RPL23A, RPL27, RPLP2, RPS27, RPL39, RPS25, RPS29, RPL36A, RPL41, RPL35A, RPS15A, RPL38, RPL17, RPS26, RPL13A, RPS17, RPL23, RPL7, RPS8, RPS10, RPS28, RPL37, RPL37A, RPS20, RPS21	http://pathcards.genecards.org/card/rrna_processing_in_the_nucleus_and_cytosol
96.8746	Viral MRNA Translation	547	32	RPL21, RPL27A, RPL34, RPL31, MRPL33, RPL35, RPL36, RPL23A, RPL27, RPLP2, RPS27, RPL39, RPS25, RPS29, RPL36A, RPL41, RPL35A, RPS15A, RPL38, RPL17, RPS26, RPL13A, RPS17, RPL23, RPL7, RPS8, RPS10, RPS28, RPL37, RPL37A, RPS20, RPS21	http://pathcards.genecards.org/card/viral_mrna_translation
85.1497	HIV Life Cycle	860	34	RPL21, RPL27A, RPL34, POLR2L, RPL31, NMT1, RPL35, RPL36, RPL23A, RPL27, RPLP2, RPS27, RPL39, RPS25, RPS29, UBC, RPL36A, RPL41, RPL35A, RPS15A, RPL38, RPL17, RPS26, RPL13A, RPS17, RPL23, RPL7, RPS8, RPS10, RPS28, RPL37, RPL37A, RPS20, RPS21	http://pathcards.genecards.org/card/hiv_life_cycle
83.9774	Metabolism	2623	50	COX7C, RPL21, PKM, RPL27A, COX6C, RPL34, COX7A2, GNAS, RPL31, MT1X, NDUFA1, ATP5F1E, RPL35, RPL36, ATP5ME, MT1F, RPL23A, RPL27, RPLP2, RPS27, MT1E, RPL39, RPS25, RPS29, UQCRQ, MT-ATP6, UBC, RPL36A, RPL41, RPL35A, RPS15A, NDUFB1, RPL38, RPL17, RPS26, RPL13A, NDUFA3, RPS17, RPL23, RPL7, TKT, MIF, RPS8, RPS10, RPS28, RPL37, RPL37A, RPS20, RPS21, UQCR11	http://pathcards.genecards.org/card/metabolism
57.2283	Gene Expression	1835	36	COX7C, RPL21, RPL27A, COX6C, RPL34, POLR2L, RPL31, RPL35, RPL36, RPL23A, RPL27, RPLP2, RPS27, RPL39, RPS25, RPS29, CBX3, UBC, RPL36A, RPL41, RPL35A, RPS15A, RPL38, RPL17, RPS26, RPL13A, RPS17, RPL23, RPL7, RPS8, RPS10, RPS28, RPL37, RPL37A, RPS20, RPS21	http://pathcards.genecards.org/card/gene_expression
56.408	Metabolism of Proteins	1624	34	RPL21, TOMM7, RPL27A, RPL34, RPL31, RPL35, RPL36, RPL23A, RPL27, RPLP2, RPS27, RPL39, RPS25, RPS29, UBC, RPL36A, RPL41, RPL35A, RPS15A, RPL38, RPL17, RPS26, RPL13A, RPS17, RPL23, TBCA, RPL7, RPS8, RPS10, RPS28, RPL37, RPL37A, RPS20, RPS21	http://pathcards.genecards.org/card/metabolism_of_proteins
49.2996	Activation of The MRNA Upon Binding of The Cap-binding Complex and EIFs, and Subsequent Binding to 43S	64	11	RPS27, RPS25, RPS29, RPS15A, RPS26, RPS17, RPS8, RPS10, RPS28, RPS20, RPS21	http://pathcards.genecards.org/card/activation_of_the_mrna_upon_binding_of_the_cap-binding_complex_and_eifs_and_subsequent_binding_to_43s
24.8844	Respiratory Electron Transport, ATP Synthesis By Chemiosmotic Coupling, and Heat Production By Uncoupling Proteins.	400	12	COX7C, COX6C, COX7A2, GNAS, NDUFA1, ATP5F1E, ATP5ME, UQCRQ, MT-ATP6, NDUFB1, NDUFA3, UQCR11	http://pathcards.genecards.org/card/respiratory_electron_transport_atp_synthesis_by_chemiosmotic_coupling_and_heat_production_by_uncoupling_proteins
23.5955	Parkinson Disease	527	13	COX7C, COX6C, COX7A2, GNAS, POLR2L, NDUFA1, ATP5F1E, UQCRQ, MT-ATP6, UBC, NDUFB1, NDUFA3, UQCR11	http://pathcards.genecards.org/card/parkinson_disease
19.8995	Cardiac Muscle Contraction	87	6	COX7C, COX6C, COX7A2, UQCRQ, TPM2, UQCR11	http://pathcards.genecards.org/card/cardiac_muscle_contraction
16.5141	Response to Metal Ions	11	3	MT1X, MT1F, MT1E	http://pathcards.genecards.org/card/response_to_metal_ions
10.5481	Metal Ion SLC Transporters	45	3	MT1X, MT1F, MT1E	http://pathcards.genecards.org/card/metal_ion_slc_transporters
9.79362	Copper Homeostasis	54	3	MT1X, MT1F, MT1E	http://pathcards.genecards.org/card/copper_homeostasis
9.49972	Mineral Absorption	58	3	MT1X, MT1F, MT1E	http://pathcards.genecards.org/card/mineral_absorption
8.56545	AMPK Enzyme Complex Pathway	153	4	COX7C, COX6C, COX7A2, GNAS	http://pathcards.genecards.org/card/ampk_enzyme_complex_pathway
8.19136	Mitophagy	23	2	TOMM7, UBC	http://pathcards.genecards.org/card/mitophagy
8.07203	Doxorubicin Pathway (Cardiomyocyte Cell), Pharmacodynamics	24	2	ATP5F1E, ATP5ME	http://pathcards.genecards.org/card/doxorubicin_pathway_(cardiomyocyte_cell)_pharmacodynamics
7.18368	GABAergic Synapse	201	4	GNAS, NDUFA1, NDUFB1, NDUFA3	http://pathcards.genecards.org/card/gabaergic_synapse
6.58566	Striated Muscle Contraction	41	2	VIM, TPM2	http://pathcards.genecards.org/card/striated_muscle_contraction

### Sheet: zinc more short unique
GeneAnalytics - Pathway results			Prepared for: Imre Lengyel (i.lengyel@qub.ac.uk)
			Date: 3/14/2021
Copyright © LifeMap Sciences, Inc.
Zinc more differentiated short-term culture unique
Statistics:
# Identified genes	222
# Matched genes	113
# Matched entities	79
Matching score statistics:
# High score matches	36
# Med score matches	43
# Low score matches	0
Results
Score	SuperPath Name	# SuperPath Total Genes	# SuperPath Matched Genes	Matched Genes (Symbols)	Evidence URL
53	Cytoskeleton Remodeling Regulation of Actin Cytoskeleton By Rho GTPases	187	22	ACTN4, COL1A1, RAC1, ACTN1, COL4A1, MYH9, ARPC2, COL4A4, FLNA, ACTB, ACTR3, MYL6, MYH10, MYL12A, CCND1, ARPC5, YBX3, MAP2K2, ITGA3, ITGA11, COL4A2, MYL9	http://pathcards.genecards.org/card/cytoskeleton_remodeling_regulation_of_actin_cytoskeleton_by_rho_gtpases
41.2472	Focal Adhesion	285	22	ACTN4, COL1A1, COL3A1, RAC1, CAPN2, ACTN1, COL4A1, COL4A4, FLNA, ITGB8, ACTB, MYL6, MYL12A, CCND2, CCND1, MAP2K2, ITGB5, ITGA3, ITGA11, COL4A2, MYL9, COL5A1	http://pathcards.genecards.org/card/focal_adhesion
40.0914	Degradation of The Extracellular Matrix	297	22	COL1A1, COL3A1, CAPN2, CD151, ACTN1, COL4A1, DST, P4HB, COL4A4, ITGB8, LOXL1, LUM, LOX, BMP7, DCN, SERPINH1, ITGB5, PLOD2, ITGA3, ITGA11, COL4A2, COL5A1	http://pathcards.genecards.org/card/degradation_of_the_extracellular_matrix
36.1363	Cytoskeletal Signaling	308	21	ACTN4, RAC1, KRT8, CD151, ACTN1, MYH9, CAVIN1, DBN1, LAMP1, FLNA, ACTB, ACTR3, MYH10, ENAH, CAP1, ITGB5, RND3, SPTAN1, PALLD, LMAN1, MYL9	http://pathcards.genecards.org/card/cytoskeletal_signaling
30.9136	EPH-Ephrin Signaling	145	14	ACTN4, RAC1, ACTN1, MYH9, ARPC2, ACTB, ACTR3, MYL6, MYH10, MYL12A, GNAI2, ARPC5, AP2S1, MYL9	http://pathcards.genecards.org/card/eph-ephrin_signaling
30.8577	Cell Adhesion_Endothelial Cell Contacts By Non-junctional Mechanisms	40	9	ACTN4, COL1A1, ACTN1, COL4A1, COL4A4, ACTB, ITGB5, ITGA3, COL4A2	http://pathcards.genecards.org/card/cell_adhesion_endothelial_cell_contacts_by_non-junctional_mechanisms
30.7877	Immune Response CCR3 Signaling in Eosinophils	146	14	ACTN4, RAC1, ACTN1, MYH9, ARPC2, ACTB, ACTR3, MYL6, MYH10, MYL12A, GNAI2, ARPC5, MAP2K2, MYL9	http://pathcards.genecards.org/card/immune_response__ccr3_signaling_in_eosinophils
29.2836	Collagen Chain Trimerization	188	15	COL1A1, COL3A1, CD151, COL4A1, DST, ATP1B3, P4HB, PROS1, COL4A4, LOXL1, LOX, SERPINH1, PLOD2, COL4A2, COL5A1	http://pathcards.genecards.org/card/collagen_chain_trimerization
27.6443	Regulation of Actin Cytoskeleton	238	16	ACTN4, RAC1, ACTN1, MYH9, ARPC2, ITGB8, ACTB, MYH10, MYL12A, ENAH, ARPC5, MAP2K2, ITGB5, ITGA3, ITGA11, MYL9	http://pathcards.genecards.org/card/regulation_of_actin_cytoskeleton
25.8244	Tight Junction	161	13	ACTN4, RAC1, ACTN1, MYH9, ACTB, ACTR3, MYL6, MYH10, MYL12A, CCND1, YBX3, CGNL1, MYL9	http://pathcards.genecards.org/card/tight_junction
24.6059	Salmonella Infection (KEGG)	206	14	RAC1, BAX, MYH9, ARPC2, AHNAK2, FLNA, ACTB, MYL6, MYH10, MYL12A, ARPC5, DYNC1H1, MAP2K2, MYL9	http://pathcards.genecards.org/card/salmonella_infection_(kegg)
24.0945	ERK Signaling	1184	34	ACTN4, COL1A1, COL3A1, RAC1, CAPN2, ACTN1, COL4A1, BAX, MYH9, COL4A4, FLNA, ITGB8, ACTB, ACTR3, MYL6, MYH10, CCND2, CCND1, HIF1A, GNAI2, BMP7, MAP2K2, ITGB5, TIMP3, RND3, CDKN2A, CDKN2B, PTN, TNFRSF12A, ITGA3, ITGA11, COL4A2, MYL9, COL5A1	http://pathcards.genecards.org/card/erk_signaling
22.5294	Sertoli-Sertoli Cell Junction Dynamics	393	18	ACTN4, RAC1, ACTN1, SPTBN1, MYH9, ITGB8, ACTB, ACTR3, MYL6, MYH10, YBX3, MAP2K2, ITGB5, RND3, SPTAN1, ITGA3, ITGA11, MYL9	http://pathcards.genecards.org/card/sertoli-sertoli_cell_junction_dynamics
19.5403	Phospholipase-C Pathway	503	19	COL1A1, COL3A1, RAC1, COL4A1, COL4A4, ITGB8, ACTB, GNAI2, BMP7, MAP2K2, ITGB5, TIMP3, RND3, PTN, ITGA3, ITGA11, COL4A2, MYL9, COL5A1	http://pathcards.genecards.org/card/phospholipase-c_pathway
18.8758	Integrin Pathway	570	20	COL1A1, COL3A1, RAC1, CAPN2, COL4A1, MYH9, COL4A4, ITGB8, ACTB, ACTR3, MYL6, MYH10, GNAI2, MAP2K2, ITGB5, ITGA3, ITGA11, COL4A2, MYL9, COL5A1	http://pathcards.genecards.org/card/integrin_pathway
17.798	ECM-receptor Interaction	118	9	COL1A1, COL4A1, COL4A4, ITGB8, LUM, ITGB5, ITGA3, ITGA11, COL4A2	http://pathcards.genecards.org/card/ecm-receptor_interaction
17.6005	Vesicle-mediated Transport	659	21	COL1A1, COPZ2, COLEC12, COL3A1, RAC1, SPTBN1, COL4A1, FTL, ARPC2, KDELR2, COPB2, ACTR3, ARPC5, DYNC1H1, AP2S1, SPTAN1, COL4A2, TMED3, LMAN2, LMAN1, KDELR1	http://pathcards.genecards.org/card/vesicle-mediated_transport
17.3762	Small Cell Lung Cancer	92	8	COL4A1, BAX, GADD45B, COL4A4, CCND1, CDKN2B, ITGA3, COL4A2	http://pathcards.genecards.org/card/small_cell_lung_cancer
17.2527	MiRNA Targets in ECM and Membrane Receptors	43	6	COL3A1, COL4A1, ITGB5, ITGA11, COL4A2, COL5A1	http://pathcards.genecards.org/card/mirna_targets_in_ecm_and_membrane_receptors
16.5327	Proteoglycans in Cancer	205	11	COL1A1, RAC1, FLNA, LUM, ACTB, CCND1, HIF1A, DCN, MAP2K2, ITGB5, TIMP3	http://pathcards.genecards.org/card/proteoglycans_in_cancer
16.5139	AGE-RAGE Signaling Pathway in Diabetic Complications	100	8	COL1A1, COL3A1, RAC1, COL4A1, BAX, COL4A4, CCND1, COL4A2	http://pathcards.genecards.org/card/age-rage_signaling_pathway_in_diabetic_complications
16.1998	Primary Focal Segmental Glomerulosclerosis FSGS	74	7	ACTN4, FAT1, KRT8, CD151, MYH9, COL4A4, ITGA3	http://pathcards.genecards.org/card/primary_focal_segmental_glomerulosclerosis_fsgs
16.1952	Binding and Uptake of Ligands By Scavenger Receptors	49	6	COL1A1, COLEC12, COL3A1, COL4A1, FTL, COL4A2	http://pathcards.genecards.org/card/binding_and_uptake_of_ligands_by_scavenger_receptors
16.0226	Actin Nucleation By ARP-WASP Complex	344	14	RAC1, MYH9, ITGB8, ACTB, ACTR3, MYL6, MYH10, HLA-B, GNAI2, ITGB5, RND3, ITGA3, ITGA11, MYL9	http://pathcards.genecards.org/card/actin_nucleation_by_arp-wasp_complex
15.3736	Arrhythmogenic Right Ventricular Cardiomyopathy (ARVC)	81	7	ACTN4, ACTN1, ITGB8, ACTB, ITGB5, ITGA3, ITGA11	http://pathcards.genecards.org/card/arrhythmogenic_right_ventricular_cardiomyopathy_(arvc)
14.6521	Cellular Senescence (KEGG)	156	9	CAPN2, GADD45B, HLA-B, CCND2, CCND1, MAP2K2, IGFBP3, CDKN2A, CDKN2B	http://pathcards.genecards.org/card/cellular_senescence_(kegg)
14.631	Smooth Muscle Contraction	36	5	TPM4, MYL6, MYL12A, ITGB5, MYL9	http://pathcards.genecards.org/card/smooth_muscle_contraction
14.4453	Photodynamic Therapy-induced HIF-1 Survival Signaling	37	5	BAX, BNIP3, HIF1A, PGK1, IGFBP3	http://pathcards.genecards.org/card/photodynamic_therapy-induced_hif-1_survival_signaling
14.4451	Cell Adhesion_ECM Remodeling	61	6	COL1A1, COL3A1, COL4A1, COL4A4, TIMP3, COL4A2	http://pathcards.genecards.org/card/cell_adhesion_ecm_remodeling
14.3705	Shigellosis	242	11	ACTN4, RAC1, CAPN2, ACTN1, BAX, ARPC2, BNIP3, ACTB, MYL12A, ARPC5, MYL9	http://pathcards.genecards.org/card/shigellosis
13.7846	FoxO Signaling Pathway	131	8	GADD45B, BNIP3, CCND2, CCND1, SGK1, MAP2K2, SGK3, CDKN2B	http://pathcards.genecards.org/card/foxo_signaling_pathway
13.7059	EPHA Forward Signaling	67	6	RAC1, MYH9, ACTB, MYL6, MYH10, MYL9	http://pathcards.genecards.org/card/epha_forward_signaling
13.5904	Elastic Fibre Formation	42	5	ITGB8, LOXL1, LOX, BMP7, ITGB5	http://pathcards.genecards.org/card/elastic_fibre_formation
13.5607	Cell Junction Organization	134	8	ACTN4, RAC1, CD151, ACTN1, SPTBN1, DST, FLNA, SPTAN1	http://pathcards.genecards.org/card/cell_junction_organization
13.5027	Nephrin Interactions	22	4	ACTN4, ACTN1, SPTBN1, SPTAN1	http://pathcards.genecards.org/card/nephrin_interactions
13.3048	Amoebiasis	102	7	ACTN4, COL1A1, COL3A1, ACTN1, COL4A1, COL4A4, COL4A2	http://pathcards.genecards.org/card/amoebiasis
13.2786	Vitamin A and Carotenoid Metabolism	44	5	CYP26A1, DHRS3, LRAT, RDH10, RDH5	http://pathcards.genecards.org/card/vitamin_a_and_carotenoid_metabolism
13.2525	Blood-Brain Barrier: Anatomy	71	6	COL4A1, SLC7A5, ITGB8, ACTB, ITGB5, ITGA3	http://pathcards.genecards.org/card/blood-brain_barrier_anatomy
13.2285	Oxytocin Signaling Pathway	220	10	MYH9, OXTR, ACTB, MYL6, MYH10, CCND1, GNAI2, MAP2K2, EDN2, MYL9	http://pathcards.genecards.org/card/oxytocin_signaling_pathway
13.1079	PI3K-Akt Signaling Pathway	524	16	COL1A1, RAC1, COL4A1, BAX, COL4A4, ITGB8, HLA-B, CCND2, CCND1, SGK1, MAP2K2, ITGB5, SGK3, ITGA3, ITGA11, COL4A2	http://pathcards.genecards.org/card/pi3k-akt_signaling_pathway
13.0752	Response to Elevated Platelet Cytosolic Ca2+	639	18	ACTN4, RAC1, ACTN1, CAPZB, SLC7A5, ATP1B3, PPIA, PROS1, FLNA, GNAI2, SOD1, CAP1, TIMP3, PSG4, CALU, ITGA3, QSOX1, CLU	http://pathcards.genecards.org/card/response_to_elevated_platelet_cytosolic_ca2
13.0235	Cholesterol and Sphingolipids Transport / Transport From Golgi and ER to The Apical Membrane (normal and CF)	24	4	COPZ2, PPIA, COPB2, LMAN2	http://pathcards.genecards.org/card/cholesterol_and_sphingolipids_transport__transport_from_golgi_and_er_to_the_apical_membrane_(normal_and_cf)
12.9777	Developmental Biology	1078	25	EPAS1, RAC1, KRT8, SPTBN1, COL4A1, ANGPTL4, PITPNA, MYH9, ARPC2, PKP4, COL4A4, ACTB, ACTR3, MYL6, MYH10, MYL12A, ENAH, PDLIM7, ARPC5, CAP1, MAP2K2, AP2S1, SPTAN1, COL4A2, MYL9	http://pathcards.genecards.org/card/developmental_biology
12.9656	Senescence and Autophagy in Cancer	106	7	COL1A1, COL3A1, LAMP1, IGFBP5, IGFBP3, CDKN2A, FKBP8	http://pathcards.genecards.org/card/senescence_and_autophagy_in_cancer
12.5845	Basigin Interactions	26	4	SLC7A5, ATP1B3, PPIA, ITGA3	http://pathcards.genecards.org/card/basigin_interactions
12.3782	Salmonella Infection (Qiagen)	27	4	RAC1, ACTB, ACTR3, ARPC5	http://pathcards.genecards.org/card/salmonella_infection_(qiagen)
12.2967	Hepatitis C and Hepatocellular Carcinoma	51	5	RAC1, FRZB, CCND1, HIF1A, COL4A2	http://pathcards.genecards.org/card/hepatitis_c_and_hepatocellular_carcinoma
12.2967	Platelet Aggregation Inhibitor Pathway, Pharmacodynamics	51	5	COL1A1, COL3A1, COL4A1, GNAI2, COL4A2	http://pathcards.genecards.org/card/platelet_aggregation_inhibitor_pathway_pharmacodynamics
11.9547	Semaphorin Interactions	84	6	RAC1, MYH9, FLNA, MYL6, MYH10, MYL9	http://pathcards.genecards.org/card/semaphorin_interactions
11.9199	Signaling Events Mediated By Focal Adhesion Kinase	54	5	RAC1, CAPN2, ACTN1, CCND1, ITGB5	http://pathcards.genecards.org/card/signaling_events_mediated_by_focal_adhesion_kinase
11.8644	Phagocytosis of Microbes	85	6	RAC1, ITGB8, ITGB5, RND3, ITGA3, ITGA11	http://pathcards.genecards.org/card/phagocytosis_of_microbes
11.772	Viral Carcinogenesis	204	9	ACTN4, RAC1, ACTN1, BAX, HLA-B, CCND2, CCND1, CDKN2A, CDKN2B	http://pathcards.genecards.org/card/viral_carcinogenesis
11.5447	MAPK Erk Pathway	355	12	RAC1, ARPC2, CAPZB, FLNA, ITGB8, GNAI2, ENAH, ARPC5, MAP2K2, ITGB5, ITGA3, ITGA11	http://pathcards.genecards.org/card/mapk_erk_pathway
11.455	Cell Adhesion_Endothelial Cell Contacts By Junctional Mechanisms	32	4	ACTN4, ACTN1, PKP4, ACTB	http://pathcards.genecards.org/card/cell_adhesion_endothelial_cell_contacts_by_junctional_mechanisms
11.2889	The Visual Cycle I (vertebrates)	33	4	DHRS3, LRAT, RDH10, RDH5	http://pathcards.genecards.org/card/the_visual_cycle_i_(vertebrates)
11.2238	Pathways in Cancer	531	15	EPAS1, RAC1, COL4A1, BAX, GADD45B, COL4A4, CCND2, CCND1, HIF1A, GNAI2, MAP2K2, CDKN2A, CDKN2B, ITGA3, COL4A2	http://pathcards.genecards.org/card/pathways_in_cancer
11.0226	Regulation of Actin Dynamics For Phagocytic Cup Formation	95	6	RAC1, MYH9, ARPC2, ACTB, ACTR3, ARPC5	http://pathcards.genecards.org/card/regulation_of_actin_dynamics_for_phagocytic_cup_formation
10.9428	Development IGF-1 Receptor Signaling	134	7	BAX, FLNA, IGFBP5, CCND2, CCND1, MAP2K2, IGFBP3	http://pathcards.genecards.org/card/development_igf-1_receptor_signaling
10.8997	NNOS Signaling in Skeletal Muscle	222	9	CAPN2, ITGB8, ACTB, CCND2, CCND1, BMP7, ITGB5, ITGA3, ITGA11	http://pathcards.genecards.org/card/nnos_signaling_in_skeletal_muscle
10.8937	Warfarin Pathway, Pharmacodynamics	15	3	PROS1, VKORC1, CALU	http://pathcards.genecards.org/card/warfarin_pathway_pharmacodynamics
10.6753	RhoGDI Pathway	181	8	RAC1, MYH9, ACTB, ACTR3, MYL6, MYH10, RND3, MYL9	http://pathcards.genecards.org/card/rhogdi_pathway
10.6731	Apoptosis Modulation and Signaling	227	9	CAPN2, BAX, GADD45B, BNIP3, ACTB, MAP2K2, CDKN2A, SPTAN1, TNFRSF12A	http://pathcards.genecards.org/card/apoptosis_modulation_and_signaling
10.6251	Cori Cycle	16	3	PGAM1, TPI1, PGK1	http://pathcards.genecards.org/card/cori_cycle
10.4918	ErbB1 Downstream Signaling	102	6	RAC1, CAPN2, ARPC2, ACTR3, ARPC5, MAP2K2	http://pathcards.genecards.org/card/erbb1_downstream_signaling
10.3621	PAK Pathway	686	17	ACTN4, RAC1, ACTN1, BAX, MYH9, FLNA, ACTB, ACTR3, MYL6, MYH10, BMP7, TIMP3, CYB5R2, RND3, PTN, TNFRSF12A, MYL9	http://pathcards.genecards.org/card/pak_pathway
10.3524	Transport to The Golgi and Subsequent Modification	284	10	COPZ2, SPTBN1, KDELR2, COPB2, DYNC1H1, SPTAN1, TMED3, LMAN2, LMAN1, KDELR1	http://pathcards.genecards.org/card/transport_to_the_golgi_and_subsequent_modification
10.2587	Cell Adhesion_Cadherin-mediated Cell Adhesion	40	4	ARPC2, ACTB, ACTR3, ARPC5	http://pathcards.genecards.org/card/cell_adhesion_cadherin-mediated_cell_adhesion
10.2371	Central Carbon Metabolism in Cancer	70	5	PGAM1, SLC7A5, GLS, HIF1A, MAP2K2	http://pathcards.genecards.org/card/central_carbon_metabolism_in_cancer
10.2071	Dilated Cardiomyopathy (DCM)	106	6	TPM4, ITGB8, ACTB, ITGB5, ITGA3, ITGA11	http://pathcards.genecards.org/card/dilated_cardiomyopathy_(dcm)
10.1672	Development Slit-Robo Signaling	147	7	RAC1, ARPC2, ACTB, ACTR3, ENAH, ARPC5, PTN	http://pathcards.genecards.org/card/development_slit-robo_signaling
10.0575	Development_TGF-beta Receptor Signaling	72	5	GADD45B, TSC22D1, MAP2K2, SKIL, CDKN2B	http://pathcards.genecards.org/card/development_tgf-beta_receptor_signaling
9.8907	Phagosome	152	7	COLEC12, RAC1, LAMP1, ACTB, HLA-B, DYNC1H1, ITGB5	http://pathcards.genecards.org/card/phagosome
9.87561	Signaling By Retinoic Acid	43	4	CYP26A1, DHRS3, RDH10, RDH5	http://pathcards.genecards.org/card/signaling_by_retinoic_acid
9.8043	Immune Response Role of DAP12 Receptors in NK Cells	199	8	RAC1, ARPC2, PRDX6, ACTB, ACTR3, HLA-B, ARPC5, MAP2K2	http://pathcards.genecards.org/card/immune_response_role_of_dap12_receptors_in_nk_cells
9.80287	G-protein Signaling RAC1 in Cellular Process	112	6	RAC1, ARPC2, ACTB, ACTR3, ENAH, ARPC5	http://pathcards.genecards.org/card/g-protein_signaling_rac1_in_cellular_process
9.80287	G-protein Signaling Ras Family GTPases in Kinase Cascades (scheme)	112	6	COL1A1, RAC1, HIF1A, CCN1, MAP2K2, TIMP3	http://pathcards.genecards.org/card/g-protein_signaling_ras_family_gtpases_in_kinase_cascades_(scheme)
9.70252	TP53 Network	20	3	BAX, OTX2, CDKN2A	http://pathcards.genecards.org/card/tp53_network
9.62506	Blood-Brain Barrier and Immune Cell Transmigration: VCAM-1/CD106 Signaling	157	7	ACTN4, RAC1, ACTN1, ACTB, MYL12A, GNAI2, MYL9	http://pathcards.genecards.org/card/blood-brain_barrier_and_immune_cell_transmigration_vcam-1cd106_signaling
9.5217	Prolactin Signaling Pathway	159	7	RAC1, BAX, PPIA, FLNA, CCND2, CCND1, MAP2K2	http://pathcards.genecards.org/card/prolactin_signaling_pathway

### Sheet: zinc more long unique
GeneAnalytics - Pathway results			Prepared for: Imre Lengyel (i.lengyel@qub.ac.uk)
			Date: 3/14/2021
Copyright © LifeMap Sciences, Inc.
Zinc more differentiated long-term culture unique
Statistics:
# Identified genes	162
# Matched genes	79
# Matched entities	21
Matching score statistics:
# High score matches	9
# Med score matches	12
# Low score matches	0
Results
Score	SuperPath Name	# SuperPath Total Genes	# SuperPath Matched Genes	Matched Genes (Symbols)	Evidence URL
25.7467	Metabolism	2623	46	ACAA1, RPL29, ADSS1, NDUFS3, SLC25A11, RBP1, NDUFV1, GPX3, ALDH2, SUCLG1, GAPDH, ST3GAL5, SLC23A2, LDHB, ATP5F1D, SLC45A2, ACADVL, SLC5A3, NDUFA8, NDUFAB1, MT1H, CHPT1, FDPS, ATP5MC3, BDH2, AHCYL2, RPLP1, GALNT1, HMOX1, PLIN2, RPLP0, ECI1, RPS27A, RPN1, RPS14, INSIG1, NDUFV3, ELOVL5, TRMT112, MDH1, TECR, MGST1, FHIT, RPL18, NDUFS2, ACAT2	http://pathcards.genecards.org/card/metabolism
18.206	Influenza Viral RNA Transcription and Replication	157	9	RPL29, POLR2I, DNAJC3, RPLP1, RPLP0, RPS27A, RPS14, RPL18, CANX	http://pathcards.genecards.org/card/influenza_viral_rna_transcription_and_replication
15.9149	Ferroptosis	41	5	VDAC2, PRNP, PCBP1, FTH1, HMOX1	http://pathcards.genecards.org/card/ferroptosis
15.1904	Metabolism of Proteins	1624	28	VDAC2, RPL29, AMFR, DCTN3, SSR1, ST3GAL5, BIRC2, GSN, ACADVL, TRAM1, DNAJC3, RPLP1, UBE2D3, TCP1, GALNT1, HNRNPC, RPLP0, RPS27A, RPN1, RPS14, DNAJB9, TRMT112, TMED10, PFDN4, RAB1A, RPL18, RABGGTB, CANX	http://pathcards.genecards.org/card/metabolism_of_proteins
14.5545	Protein Processing in Endoplasmic Reticulum	167	8	AMFR, SSR1, TRAM1, DNAJC3, SAR1A, UBE2D3, RPN1, CANX	http://pathcards.genecards.org/card/protein_processing_in_endoplasmic_reticulum
14.4144	Parkinson Disease	527	14	VDAC2, NDUFS3, NDUFV1, GPX3, POLR2I, DCTN3, GAPDH, ATP5F1D, NDUFA8, NDUFAB1, ATP5MC3, RPS27A, NDUFV3, NDUFS2	http://pathcards.genecards.org/card/parkinson_disease
13.9876	Fatty Acyl-CoA Biosynthesis	130	7	ACAA1, ALDH2, ACADVL, ECI1, ELOVL5, TECR, ACAT2	http://pathcards.genecards.org/card/fatty_acyl-coa_biosynthesis
13.8458	Viral MRNA Translation	547	14	RPL29, SSR1, SLC45A2, NDUFAB1, TRAM1, DNAJC3, RSL24D1, RPLP1, RPLP0, RPS27A, RPN1, RPS14, TRMT112, RPL18	http://pathcards.genecards.org/card/viral_mrna_translation
13.5591	Mineral Absorption	58	5	CYBRD1, SLC30A1, MT1H, FTH1, HMOX1	http://pathcards.genecards.org/card/mineral_absorption
12.6732	RRNA Processing in The Nucleus and Cytosol	202	8	RPL29, MPHOSPH6, RPLP1, RPLP0, RPS27A, RPS14, TRMT112, RPL18	http://pathcards.genecards.org/card/rrna_processing_in_the_nucleus_and_cytosol
12.1036	Pyruvate Metabolism	39	4	ALDH2, LDHB, MDH1, ACAT2	http://pathcards.genecards.org/card/pyruvate_metabolism
12.0287	Sterol Regulatory Element-Binding Proteins (SREBP) Signalling	73	5	AMFR, FDPS, SAR1A, INSIG1, MDH1	http://pathcards.genecards.org/card/sterol_regulatory_element-binding_proteins_(srebp)_signalling
11.235	Glucose Metabolism	127	6	SLC25A11, ALDH2, GAPDH, LDHB, RPS27A, MDH1	http://pathcards.genecards.org/card/glucose_metabolism
10.6175	Mitochondrial Fatty Acid Beta-Oxidation	22	3	ACADVL, NDUFAB1, ECI1	http://pathcards.genecards.org/card/mitochondrial_fatty_acid_beta-oxidation
10.4048	MRNA Splicing - Major Pathway	321	9	SRSF6, PRMT1, POLR2I, PCBP1, LSM4, HNRNPC, HNRNPH1, TMED10, NONO	http://pathcards.genecards.org/card/mrna_splicing_-_major_pathway
10.2566	IKK Complex Recruitment Mediated By RIP1	24	3	BIRC2, UBE2D3, RPS27A	http://pathcards.genecards.org/card/ikk_complex_recruitment_mediated_by_rip1
10.1127	Respiratory Electron Transport, ATP Synthesis By Chemiosmotic Coupling, and Heat Production By Uncoupling Proteins.	400	10	NDUFS3, NDUFV1, SUCLG1, LDHB, ATP5F1D, NDUFA8, NDUFAB1, ATP5MC3, NDUFV3, NDUFS2	http://pathcards.genecards.org/card/respiratory_electron_transport_atp_synthesis_by_chemiosmotic_coupling_and_heat_production_by_uncoupling_proteins
9.92588	Fatty Acid Beta-oxidation (peroxisome)	26	3	ACAA1, ECI1, ELOVL5	http://pathcards.genecards.org/card/fatty_acid_beta-oxidation_(peroxisome)
9.47573	Transport to The Golgi and Subsequent Modification	284	8	AMFR, DCTN3, ST3GAL5, RPS27A, RPN1, TMED10, RAB1A, CANX	http://pathcards.genecards.org/card/transport_to_the_golgi_and_subsequent_modification
9.3711	HIF-1-alpha Transcription Factor Network	65	4	VEGFA, HMOX1, PLIN2, MCL1	http://pathcards.genecards.org/card/hif-1-alpha_transcription_factor_network
9.20374	Oxidative Stress	31	3	GPX3, HMOX1, MGST1	http://pathcards.genecards.org/card/oxidative_stress

### Sheet: zinc less short unique
GeneAnalytics - Pathway results			Prepared for: Imre Lengyel (i.lengyel@qub.ac.uk)
			Date: 3/14/2021
Copyright © LifeMap Sciences, Inc.
Zinc less differentiated short-term culture unique
Statistics:
# Identified genes	4
# Matched genes	3
# Matched entities	16
Matching score statistics:
# High score matches	0
# Med score matches	8
# Low score matches	8
Results
Score	SuperPath Name	# SuperPath Total Genes	# SuperPath Matched Genes	Matched Genes (Symbols)	Evidence URL
7.50621	Extracellular Vesicle-mediated Signaling in Recipient Cells	30	1	MFGE8	http://pathcards.genecards.org/card/extracellular_vesicle-mediated_signaling_in_recipient_cells
6.89113	Integrins in Angiogenesis	46	1	MFGE8	http://pathcards.genecards.org/card/integrins_in_angiogenesis
6.06072	Cytoskeleton Remodeling Neurofilaments	82	1	KRT17	http://pathcards.genecards.org/card/cytoskeleton_remodeling_neurofilaments
6.06072	Glucocorticoid Receptor Regulatory Network	82	1	KRT17	http://pathcards.genecards.org/card/glucocorticoid_receptor_regulatory_network
5.8347	Staphylococcus Aureus Infection	96	1	KRT17	http://pathcards.genecards.org/card/staphylococcus_aureus_infection
4.87423	Collagen Chain Trimerization	188	1	COL8A1	http://pathcards.genecards.org/card/collagen_chain_trimerization
4.68994	Keratinization	214	1	KRT17	http://pathcards.genecards.org/card/keratinization
4.43559	Relaxin Signaling Pathway	256	1	KRT17	http://pathcards.genecards.org/card/relaxin_signaling_pathway
4.22536	Degradation of The Extracellular Matrix	297	1	COL8A1	http://pathcards.genecards.org/card/degradation_of_the_extracellular_matrix
4.17398	Cytoskeletal Signaling	308	1	KRT17	http://pathcards.genecards.org/card/cytoskeletal_signaling
3.4858	Phospholipase-C Pathway	503	1	COL8A1	http://pathcards.genecards.org/card/phospholipase-c_pathway
3.31208	Integrin Pathway	570	1	COL8A1	http://pathcards.genecards.org/card/integrin_pathway
3.26902	Activated PKN1 Stimulates Transcription of AR (androgen Receptor) Regulated Genes KLK2 and KLK3	588	1	MFGE8	http://pathcards.genecards.org/card/activated_pkn1_stimulates_transcription_of_ar_(androgen_receptor)_regulated_genes_klk2_and_klk3
2.44355	Developmental Biology	1078	1	KRT17	http://pathcards.genecards.org/card/developmental_biology
2.31886	ERK Signaling	1184	1	COL8A1	http://pathcards.genecards.org/card/erk_signaling
1.90713	Metabolism of Proteins	1624	1	MFGE8	http://pathcards.genecards.org/card/metabolism_of_proteins

### Sheet: zinc less long unique
GeneAnalytics - Pathway results			Prepared for: Imre Lengyel (i.lengyel@qub.ac.uk)
			Date: 3/14/2021
Copyright © LifeMap Sciences, Inc.
Zinc less differentiated long-term culture unique
Statistics:
# Identified genes	94
# Matched genes	53
# Matched entities	46
Matching score statistics:
# High score matches	25
# Med score matches	21
# Low score matches	0
Results
Score	SuperPath Name	# SuperPath Total Genes	# SuperPath Matched Genes	Matched Genes (Symbols)	Evidence URL
26.1113	Presenilin-Mediated Signaling	142	9	APC, PSMB5, PSMA5, UBB, PSMA7, PSMB3, CDH1, PSMB6, PSMC4	http://pathcards.genecards.org/card/presenilin-mediated_signaling
26.0946	Regulation of Degradation of DeltaF508 CFTR in CF	63	7	STUB1, PSMB5, PSMA5, UBB, PSMA7, PSMB3, PSMB6	http://pathcards.genecards.org/card/regulation_of_degradation_of_deltaf508_cftr_in_cf
23.847	SMAD Signaling Network	121	8	FOSL2, STUB1, PSMB5, PSMA5, PSMA7, PSMB3, PSMB6, PSMC4	http://pathcards.genecards.org/card/smad_signaling_network
23.847	Antigen Processing-Cross Presentation	121	8	PSMB5, PSMA5, UBB, CTSL, PSMA7, PSMB3, PSMB6, PSMC4	http://pathcards.genecards.org/card/antigen_processing-cross_presentation
23.5655	Apoptotic Execution Phase	175	9	APC, PSMB5, PSMA5, UBB, PSMA7, PSMB3, CDH1, PSMB6, PSMC4	http://pathcards.genecards.org/card/apoptotic_execution__phase
23.4919	Ubiquitin-Proteasome Dependent Proteolysis	125	8	STUB1, PSMB5, PSMA5, UBB, PSMA7, PSMB3, PSMB6, PSMC4	http://pathcards.genecards.org/card/ubiquitin-proteasome_dependent_proteolysis
22.6706	WNT Signaling	250	10	APC, PSMB5, PSMA5, UBB, GNG11, PSMA7, PSMB3, CDH1, PSMB6, PSMC4	http://pathcards.genecards.org/card/wnt_signaling
20.6618	Chks in Checkpoint Regulation	223	9	STUB1, PSMB5, PSMA5, UBB, EPRS1, PSMA7, PSMB3, PSMB6, PSMC4	http://pathcards.genecards.org/card/chks_in_checkpoint_regulation
19.7176	TCR Signaling (REACTOME)	122	7	PSMB5, PSMA5, UBB, PSMA7, PSMB3, PSMB6, PSMC4	http://pathcards.genecards.org/card/tcr_signaling_(reactome)
19.5851	FMLP Pathway	317	10	PSMB5, PSMA5, UBB, GNG11, PSMA7, PSMB3, CDH1, PSMB6, PSMC4, PHKG1	http://pathcards.genecards.org/card/fmlp_pathway
19.5617	Mitotic Metaphase and Anaphase	180	8	NUDC, PSMB5, PSMA5, UBB, PSMA7, PSMB3, PSMB6, PSMC4	http://pathcards.genecards.org/card/mitotic_metaphase_and_anaphase
19.4119	P53 Signaling	126	7	PSMB5, PSMA5, UBB, PSMA7, PSMB3, PSMB6, PSMC4	http://pathcards.genecards.org/card/p53_signaling
18.4857	Signaling By Hedgehog	139	7	PSMB5, PSMA5, UBB, PSMA7, PSMB3, PSMB6, PSMC4	http://pathcards.genecards.org/card/signaling_by_hedgehog
18.0891	CLEC7A (Dectin-1) Signaling	145	7	PSMB5, PSMA5, UBB, PSMA7, PSMB3, PSMB6, PSMC4	http://pathcards.genecards.org/card/clec7a_(dectin-1)_signaling
17.8846	Regulation of PLK1 Activity at G2/M Transition	211	8	CETN2, PSMB5, PSMA5, UBB, PSMA7, PSMB3, PSMB6, PSMC4	http://pathcards.genecards.org/card/regulation_of_plk1_activity_at_g2m_transition
17.406	Mitotic G1-G1/S Phases	156	7	PSMB5, PSMA5, UBB, PSMA7, PSMB3, PSMB6, PSMC4	http://pathcards.genecards.org/card/mitotic_g1-g1s_phases
17.1631	Deubiquitination	301	9	APC, PSMB5, PSMA5, UBB, PSMA7, PSMB3, PSMB6, PSMC4, TOMM20	http://pathcards.genecards.org/card/deubiquitination
16.9001	Beta-Adrenergic Signaling	308	9	PSMB5, PSMA5, UBB, LAMB1, GNG11, PSMA7, PSMB3, PSMB6, PSMC4	http://pathcards.genecards.org/card/beta-adrenergic_signaling
16.8069	Downstream Signaling Events of B Cell Receptor (BCR)	234	8	PSMB5, PSMA5, UBB, PSMA7, PSMB3, PSMB6, FGF2, PSMC4	http://pathcards.genecards.org/card/downstream_signaling_events_of_b_cell_receptor_(bcr)
15.8454	Signaling By Wnt	338	9	APC, PSMB5, PSMA5, UBB, GNG11, PSMA7, PSMB3, PSMB6, PSMC4	http://pathcards.genecards.org/card/signaling_by_wnt
15.7483	Parkinson Disease	527	11	TGM2, APC, PSMB5, MT-CO2, PSMA5, UBB, PSMA7, PSMB3, NDUFB8, PSMB6, PSMC4	http://pathcards.genecards.org/card/parkinson_disease
15.2588	Viral MRNA Translation	547	11	MRPS6, PSMB5, PSMA5, SEC11C, EPRS1, EIF5, PSMA7, PSMB3, PSMB6, PSMC4, SEC11A	http://pathcards.genecards.org/card/viral_mrna_translation
15.1914	Spinocerebellar Ataxia	133	6	PSMB5, PSMA5, PSMA7, PSMB3, PSMB6, PSMC4	http://pathcards.genecards.org/card/spinocerebellar_ataxia
15.0276	Cell Cycle Checkpoints	202	7	PSMB5, PSMA5, UBB, PSMA7, PSMB3, PSMB6, PSMC4	http://pathcards.genecards.org/card/cell_cycle_checkpoints
13.8689	Phospholipase-C Pathway	503	10	TGM2, PSMB5, PSMA5, LAMB1, GNG11, PSMA7, PSMB3, PSMB6, FGF2, PSMC4	http://pathcards.genecards.org/card/phospholipase-c_pathway
13.1636	Nanog in Mammalian ESC Pluripotency	534	10	STUB1, APC, PSMB5, PSMA5, PSMA7, PSMB3, CDH1, PSMB6, FGF2, PSMC4	http://pathcards.genecards.org/card/nanog_in_mammalian_esc_pluripotency
12.1015	Class I MHC Mediated Antigen Processing and Presentation	823	12	STUB1, CTSF, PSMB5, PSMA5, UBB, CTSL, PSMA7, PSMB3, CDH1, PSMB6, FGF2, PSMC4	http://pathcards.genecards.org/card/class_i_mhc_mediated_antigen_processing_and_presentation
12.0114	Innate Immune System	2124	21	BPIFB4, CAPZA1, PRDX4, A1BG, ATP6V0B, ANXA1, STUB1, CTSF, PSMB5, PSMA5, UBB, GLB1, CTSL, LGALS3, PSMA7, PSMB3, CDH1, PSMB6, FGF2, PSMC4, TPR	http://pathcards.genecards.org/card/innate_immune_system
11.7999	RET Signaling	971	13	ATP6V0B, ANXA1, PSMB5, PSMA5, UBB, AGRN, BEX3, GNG11, PSMA7, PSMB3, PSMB6, FGF2, PSMC4	http://pathcards.genecards.org/card/ret_signaling
11.5479	RNA Polymerase II Transcription Initiation And Promoter Clearance	212	6	PSMB5, PSMA5, PSMA7, PSMB3, PSMB6, PSMC4	http://pathcards.genecards.org/card/rna_polymerase_ii_transcription_initiation_and_promoter_clearance
11.5283	HIV Life Cycle	860	12	APC, PSMB5, PSMA5, UBB, AGRN, PSMA7, PSMB3, CDH1, PSMB6, FGF2, PSMC4, TPR	http://pathcards.genecards.org/card/hiv_life_cycle
11.4099	Cell Cycle, Mitotic	622	10	CETN2, NUDC, PSMB5, PSMA5, UBB, PSMA7, PSMB3, PSMB6, PSMC4, TPR	http://pathcards.genecards.org/card/cell_cycle_mitotic
10.8657	TGF-Beta Pathway	653	10	PSMB5, PSMA5, UBB, GNG11, PSMA7, PSMB3, CDH1, PSMB6, FGF2, PSMC4	http://pathcards.genecards.org/card/tgf-beta_pathway
10.8168	Metabolism of Proteins	1624	17	CETN2, APC, PSMB5, PSMA5, UBB, SEC11C, GLB1, EIF5, GNG11, PSMA7, PSMB3, PSMB6, PSMC4, SEC11A, TOMM20, TPR, YIF1A	http://pathcards.genecards.org/card/metabolism_of_proteins
10.759	Folate-Alcohol and Cancer Pathway	8	2	ADH5, ALDH1A1	http://pathcards.genecards.org/card/folate-alcohol_and_cancer_pathway
10.5864	Metabolism	2623	23	NDUFAF3, ADH5, COMT, COX20, ALDH1A1, ATP6V0B, GPX4, PSMB5, MT-CO2, PSMA5, DHCR24, UBB, AGRN, GLB1, EPRS1, GNG11, PSMA7, PSMB3, NDUFB8, PSMB6, PSMC4, PHKG1, TPR	http://pathcards.genecards.org/card/metabolism
10.4669	Transport of Glucose and Other Sugars, Bile Salts and Organic Acids, Metal Ions and Amine Compounds	677	10	ATP6V0B, PSMB5, PSMA5, UBB, GNG11, PSMA7, PSMB3, PSMB6, PSMC4, TPR	http://pathcards.genecards.org/card/transport_of_glucose_and_other_sugars_bile_salts_and_organic_acids_metal_ions_and_amine_compounds
10.3094	Cellular Senescence (REACTOME)	452	8	PSMB5, PSMA5, UBB, PSMA7, PSMB3, PSMB6, PSMC4, TPR	http://pathcards.genecards.org/card/cellular_senescence_(reactome)
10.2866	Gene Expression	1835	18	COX20, SNRPF, PSMB5, MT-CO2, RTRAF, PSMA5, UBB, SEC11C, EPRS1, LSM5, EIF5, PSMA7, PSMB3, PSMB6, PSMC4, SEC11A, BUD23, TPR	http://pathcards.genecards.org/card/gene_expression
9.57454	Cell Adhesion_Plasmin Signaling	49	3	LAMB1, TFPI2, FGF2	http://pathcards.genecards.org/card/cell_adhesion_plasmin_signaling
9.37834	Advanced Glycosylation Endproduct Receptor Signaling	13	2	CAPZA1, LGALS3	http://pathcards.genecards.org/card/advanced_glycosylation_endproduct_receptor_signaling
9.26378	MET Promotes Cell Motility	115	4	UBB, AGRN, LAMB1, FGF2	http://pathcards.genecards.org/card/met_promotes_cell_motility
9.21999	Cytokine Signaling in Immune System	760	10	ANXA1, PSMB5, PSMA5, UBB, PSMA7, PSMB3, PSMB6, FGF2, PSMC4, TPR	http://pathcards.genecards.org/card/cytokine_signaling_in_immune_system
9.07434	Glycosaminoglycan Metabolism	296	6	ALDH1A1, UBB, AGRN, GLB1, PHKG1, TPR	http://pathcards.genecards.org/card/glycosaminoglycan_metabolism
9.05008	Degradation of The Extracellular Matrix	297	6	MMP14, AGRN, LAMB1, CTSL, CDH1, FGF2	http://pathcards.genecards.org/card/degradation_of_the_extracellular_matrix
9.00065	Regulation of Activated PAK-2p34 By Proteasome Mediated Degradation	776	10	APC, PSMB5, PSMA5, UBB, GNG11, PSMA7, PSMB3, CDH1, PSMB6, PSMC4	http://pathcards.genecards.org/card/regulation_of_activated_pak-2p34_by_proteasome_mediated_degradation
