## Supplementary Table 9 for "Zinc supplementation induced transcriptional changes in primary human retinal pigment epithelium: a single-cell RNA sequencing study to understand age-related macular degeneration"

### Sheet: Pathways
GeneAnalytics - Pathway results			Prepared for: Imre Lengyel (i.lengyel@qub.ac.uk)
			Date: 3/16/2021
Copyright © LifeMap Sciences, Inc.
Statistics:
# Identified genes	16
# Matched genes	12
# Matched entities	20
Matching score statistics:
# High score matches	4
# Med score matches	16
# Low score matches	0
Results
Score	SuperPath Name	# SuperPath Total Genes	# SuperPath Matched Genes	Matched Genes (Symbols)	Evidence URL
21.859	Respiratory Electron Transport, ATP Synthesis By Chemiosmotic Coupling, and Heat Production By Uncoupling Proteins.	400	6	COX7C, COX6C, COX7A2, ATP5ME, NDUFB1, NDUFA3	http://pathcards.genecards.org/card/respiratory_electron_transport_atp_synthesis_by_chemiosmotic_coupling_and_heat_production_by_uncoupling_proteins
21.0944	Cardiac Muscle Contraction	87	4	COX7C, COX6C, COX7A2, TPM2	http://pathcards.genecards.org/card/cardiac_muscle_contraction
19.5454	Parkinson Disease	527	6	COX7C, COX6C, COX7A2, POLR2L, NDUFB1, NDUFA3	http://pathcards.genecards.org/card/parkinson_disease
15.0013	Response to Metal Ions	11	2	MT1F, MT1E	http://pathcards.genecards.org/card/response_to_metal_ions
12.4278	AMPK Enzyme Complex Pathway	153	3	COX7C, COX6C, COX7A2	http://pathcards.genecards.org/card/ampk_enzyme_complex_pathway
12.073	Metabolism	2623	8	COX7C, COX6C, COX7A2, ATP5ME, MT1F, MT1E, NDUFB1, NDUFA3	http://pathcards.genecards.org/card/metabolism
11.2236	Striated Muscle Contraction	41	2	VIM, TPM2	http://pathcards.genecards.org/card/striated_muscle_contraction
10.9575	Metal Ion SLC Transporters	45	2	MT1F, MT1E	http://pathcards.genecards.org/card/metal_ion_slc_transporters
10.437	Copper Homeostasis	54	2	MT1F, MT1E	http://pathcards.genecards.org/card/copper_homeostasis
10.2332	Mineral Absorption	58	2	MT1F, MT1E	http://pathcards.genecards.org/card/mineral_absorption
9.1471	TP53 Regulates Metabolic Genes	85	2	COX7C, COX6C	http://pathcards.genecards.org/card/tp53_regulates_metabolic_genes
8.74626	Regulation of TP53 Activity	370	3	COX7C, COX6C, POLR2L	http://pathcards.genecards.org/card/regulation_of_tp53_activity
6.73531	GABAergic Synapse	201	2	NDUFB1, NDUFA3	http://pathcards.genecards.org/card/gabaergic_synapse
6.35239	Cardiac Conduction	231	2	VIM, TPM2	http://pathcards.genecards.org/card/cardiac_conduction
6.24913	TGF-B Signaling in Thyroid Cells For Epithelial-Mesenchymal Transition	18	1	VIM	http://pathcards.genecards.org/card/tgf-b_signaling_in_thyroid_cells_for_epithelial-mesenchymal_transition
5.89798	Mitophagy	23	1	TOMM7	http://pathcards.genecards.org/card/mitophagy
5.83707	Doxorubicin Pathway (Cardiomyocyte Cell), Pharmacodynamics	24	1	ATP5ME	http://pathcards.genecards.org/card/doxorubicin_pathway_(cardiomyocyte_cell)_pharmacodynamics
5.56653	PIWI-interacting RNA (piRNA) Biogenesis	29	1	POLR2L	http://pathcards.genecards.org/card/piwi-interacting_rna_(pirna)_biogenesis
5.426	Cell Adhesion_Endothelial Cell Contacts By Junctional Mechanisms	32	1	VIM	http://pathcards.genecards.org/card/cell_adhesion_endothelial_cell_contacts_by_junctional_mechanisms
5.25806	Smooth Muscle Contraction	36	1	TPM2	http://pathcards.genecards.org/card/smooth_muscle_contraction
