## Supplementary Table 11 for "Zinc supplementation induced transcriptional changes in primary human retinal pigment epithelium: a single-cell RNA sequencing study to understand age-related macular degeneration"

### Sheet: AMD risk Genelist
DATA:
ABCA1
ACAD10
ADAMTS9-AS2
APOE
ARHGAP21
ARMS2
B3GALTL
C2
C20orf85
C3
C9
CD63
CETP
CFB
CFH
CFH
CFH
CFHR1
CFHR3
CFI
CNN2
COL4A3
COL8A1
CTRB1
CTRB2
EXOC3L2
FUT6
HTRA1
KMT2E
LIPC
MARK4
MIR6130
MMP9
NPLOC4
NRTN
PBX2
PILRA
PILRB
PRLR
RAD51B
RDH5
RORB
SKIV2L
SLC16A8
SPEF2
SRPK2
SYN3
TGFBR1
TIMP3
TMEM97
TNFRSF10A
TRPM3
TSPAN10
VEGFA
VTN

### Sheet: Complement regulation Genelist
DATA
C1QA
C1QB
C1QC
C1R
C1S
C2
C3
C3AR1
C4A
C4B
C4BPA
C4BPB
C5
C5AR1
C6
C7
C8A
C8B
C8G
C9
CD46
CD55
CD59
CD93
CFB
CFD
CFH
CFHR1
CFHR2
CFHR3
CFHR4
CFHR5
CFI
CFP
CLU
COLEC10
COLEC11
CR1
CR2
CRIg
CRP
CSMD1
CSMD2
CSMD3
DMBT1
ELANE
F2
FCN1
FCN2
FCN3
FHL-1
ITGAM
ITGAX
ITGB2
MASP1
MASP2
MASP3
MBL2
PTX3
SERPING1
TPSAB1
TPSB2
TPSD1
TPSG1
VSIG4
VTN

### Sheet: Cholesterol metabolism Genelist
DATA
ABCA1
ABCB11
ABCG5
ABCG8
ANGPTL3
ANGPTL4
ANGPTL8
APOA1
APOA2
APOA4
APOB
APOC1
APOC2
APOC3
APOC4
APOE
APOH
CD36
CETP
CYP27A1
CYP7A1
LCAT
LDLR
LDLRAP1
LIPA
LIPC
LIPG
LPA
LPL
LRP1
LRP2
LRPAP1
MYLIP
NCEH1
NPC1
NPC2
OSBPL5
PCSK9
PLTP
SCARB1
SOAT1
SOAT2
SORT1
STAR
STARD3
TSPO
VAPA
VAPB
VDAC1
VDAC2
VDAC3

### Sheet: Mineralisation Genelist
DATA
ABCC6
ACAN
AHSG
ALPL
ANKH
ANXA6
ATF4
BGLAP
BMP2
BMP4
BMP7
CD63
CD9
CLCN3
CLCN5
CNMD
COL10A1
COL1A1
COL2A1
DLX5
DMP1
DSPP
ENPP1
FGF23
FOXO1
HTRA1
IBSP
LAMP1
LAMP2
MAF
MEPE
MGP
MSX1
MSX2
NKX3-1
NKX3-2
PAX1
PAX9
PHEX
PHOSPHO1
POSTN
RUNX2
RUNX3
SATB2
SLC17A1
SLC20A1
SLC20A2
SLC34A1
SLC34A2
SLC34A3
SLC9A3R1
SLC9A6
SMAD1
SMAD2
SMAD3
SMAD4
SMAD5
SMAD6
SMAD7
SMAD9
SOX5
SOX6
SOX9
SP7
SPP1
TNFRSF11B
TNFSF11
TWIST1
TWIST2
WNT1
WNT10A
WNT10B
WNT11
WNT16
WNT2A
WNT2B
WNT3
WNT3A
WNT4
WNT5A
WNT5B
WNT6
WNT7A
WNT7B
WNT8A
WNT8B
WNT9A
WNT9B
ZNF25
XPR1
PCDH12
PDGFRB
PDGFB
MYORG
JAM2
ISG15
AP1S2
AP1S1
SPP1

### Sheet: Pigmentation Genelist
DATA
AP3B1
AP3D1
BLOC1S3
BLOC1S5
BLOC1S6
DCT
DTNBP1
GPR143
HPS1
HPS3
HPS4
HPS5
HPS6
LRMDA
LYST
MATP
OCA2
SLC24A5
SLC45A5
TYR
TYRP1

### Sheet: expressional data of Genelists
	19W More +Zn	19W More -Zn	19W Less +Zn	19W Less -Zn	9W More -Zn	9W Less -Zn	2W More +Zn	2W More -Zn	2W Less +Zn	2W Less -Zn
ABCA1	0.142093	0.223862	0.203161	0.31912	0.152017	0.186889	0.194244	0.155304	0.217864	0.16612
ACAD10	0.0897841	0.08467	0.0672604	0.0724434	0.0925991	0.0836317	0.121499	0.12633	0.0964653	0.105457
ADAMTS9-AS2	0.00737199	0.0190414	0.0252175	0.0320123	0.0254424	0.0466418	0.0528994	0.0348905	0.0509474	0.0494403
APOE	1.94674	1.61837	1.71042	1.25226	1.05654	0.906639	2.6864	2.69051	2.40585	2.37396
ARHGAP21	0.330008	0.377382	0.593852	0.493124	0.374955	0.3168	0.628316	0.489871	0.589144	0.508685
ARMS2	0.000615794	0	0.000824858	0	0.00101893	0.00181127	0.0013657	0.00368307	0.00399862	0.00405465
B3GLCT	0.0214628	0.0296139	0.069362	0.0714625	0.0383306	0.0551695	0.0513054	0.0482866	0.0465876	0.0444819
C2	0.0779664	0.0492246	0.0252397	0.0246987	0.0153505	0.00415345	0.00981569	0.0146923	0.0096143	0.00678673
C20orf85	0	0	0	0	0.00613911	0.000263128	0	0	0	0
C3	0.306738	0.271546	0.0914544	0.206735	0.0691649	0.108882	0.0486052	0.0517831	0.0866052	0.0898465
C9	0	0.000117327	0	0.000224271	0	0	0	0	0	0
CD63	3.44747	2.95498	3.40223	2.85152	3.13013	2.7849	3.23334	2.9249	3.08912	2.81722
CETP	0	0	0	0	0	0	0	0.000149924	0	0.000159336
CFB	0.0111172	0.0226394	0.0219216	0.0461519	0.00620981	0.0105318	0.0149805	0.0390275	0.016494	0.0245453
CFH	0.665252	0.552962	0.303783	0.29097	0.338745	0.274066	0.813032	0.553742	0.809967	0.615025
CFHR1	0.123897	0.242256	0.205092	0.276544	0.77899	0.238568	0.336392	0.619158	0.12861	0.156839
CFHR3	0.000267068	0.00028098	0	0.00129269	0	0	0	6.67956e-05	0.000374337	0.000124101
CFI	0.350205	0.232503	0.145262	0.116588	0.0580334	0.178842	0.11195	0.101691	0.148559	0.122554
CNN2	0.427357	0.558719	0.881732	1.08261	0.661468	1.15784	1.03934	0.891121	1.12159	1.10427
COL4A3	0.26614	0.274672	0.350093	0.310504	0.143896	0.308293	0.241227	0.134169	0.319814	0.28639
COL8A1	1.75862	1.60469	1.34824	1.30826	1.486	1.1344	1.42467	1.46407	1.62713	1.36115
CTRB1	0	0.000260241	0	0	0	0	0.000684799	0	0.000214317	0
CTRB2	0	0	0	0	0.000316968	0.00025486	0	0	0	0
EXOC3L2	0	0	0	0	0.000361533	0.000364787	0.000817	0.000562264	0.000693751	0.000510385
FUT6	0	0	0	0	0.000161924	0.000335899	0	0	0	0
HTRA1	0.37479	0.45645	0.919787	0.879997	0.566531	0.881104	1.47721	1.30658	1.75808	1.75843
KMT2E	0.485598	0.485323	0.612179	0.562495	0.552747	0.591117	0.690771	0.714785	0.666001	0.677068
LIPC	0.00192774	0.00107791	0.00183517	0.00291322	0.00135465	0.00116908	0.00094663	0.000452843	0.000901769	0.000750213
MARK4	0.14092	0.126765	0.159023	0.149713	0.130691	0.16021	0.238694	0.196145	0.22508	0.216844
MMP9	0	0	0	0	0	0.000530687	0	0	0	0
NPLOC4	0.302578	0.331326	0.360617	0.393462	0.352572	0.368237	0.383643	0.370005	0.360163	0.371545
NRTN	0.0102764	0.0199903	0.00699284	0.011716	0.0132649	0.00862946	0.00895386	0.0115739	0.00912294	0.0104149
PBX2	0.0779627	0.101339	0.126804	0.156553	0.143581	0.189473	0.150913	0.17038	0.15922	0.173094
PILRA	0.00724248	0.0113725	0.00586252	0.00458994	0.00969102	0.00856139	0.00818339	0.00679526	0.00749877	0.00624273
PILRB	0.100686	0.109391	0.155251	0.136771	0.172567	0.235684	0.202239	0.17336	0.200165	0.201635
PRLR	0.201487	0.277551	0.012302	0.0207493	0.068478	0.00183223	0.000875055	0.0233135	0.000922907	0.000453689
RAD51B	0.0137806	0.0138985	0.0329265	0.0340168	0.0146009	0.0448642	0.0395574	0.0217617	0.031938	0.0323046
RDH5	1.07315	1.15133	0.129549	0.126198	1.23405	0.0980479	0.0709617	0.748396	0.0365796	0.0697723
RORB	0.255716	0.311213	0.0320023	0.0260462	0.144364	0.00723021	0.0296109	0.0639796	0.0381645	0.03504
SKIV2L	0.101527	0.100464	0.11734	0.128346	0.105393	0.147315	0.134415	0.142985	0.141886	0.139994
SLC16A8	1.32589	1.05226	0.204088	0.127296	0.720877	0.0448124	0.24435	0.586306	0.0771152	0.116095
SPEF2	0.134004	0.115441	0.0548313	0.0429028	0.0816527	0.032576	0.0433519	0.0638939	0.0429811	0.0366766
SRPK2	0.352891	0.309945	0.483383	0.432328	0.388217	0.409819	0.431412	0.408341	0.410975	0.373731
SYN3	0.00937244	0.00806956	0.0121253	0.00792687	0.00605613	0.00406295	0.00955418	0.00556612	0.00656546	0.00490445
TGFBR1	0.0505221	0.0643053	0.137368	0.165866	0.0571373	0.112168	0.0987932	0.0742251	0.138434	0.135103
TIMP3	3.91317	3.86031	3.79982	3.79865	3.6924	3.40412	3.80438	3.39565	3.59325	3.43436
TMEM97	0.115905	0.142893	0.128619	0.149814	0.159785	0.14223	0.0891937	0.117875	0.0799194	0.0914887
TNFRSF10A	0.010518	0.0163727	0.0493687	0.0512183	0.0178618	0.0321536	0.0379528	0.0281997	0.0457966	0.0377415
TRPM3	2.27461	2.30337	1.12644	0.945262	2.44279	1.02759	1.75255	2.22392	1.25758	1.47436
TSPAN10	1.88398	1.59913	1.64414	1.16254	0.999729	0.581057	1.79939	1.84604	1.20537	1.20935
VEGFA	0.820862	1.2332	0.47196	0.523317	0.857693	0.275852	0.491247	0.542919	0.392251	0.34677
VTN	0.00627122	0.00628939	0.0116289	0.018622	0.00366246	0.0288283	0.0714856	0.049629	0.147086	0.106175
C1R	1.44866	1.12989	0.991211	0.773723	0.609326	0.364602	0.507281	0.733999	0.39037	0.386841
C1S	1.34169	1.35656	0.941544	0.94518	0.937723	0.600026	0.568476	0.782074	0.521323	0.536544
C3AR1	0	0	0.000666406	0	0	0	0.00111356	0.000426337	0.0018887	0.000849985
C4A	0.000780176	0	0	0	0	0	0.000371545	0.000156607	0.000395377	5.94324e-05
C4B	0.00107514	0.000840194	0.000323209	0.000654246	0	0	0.000303811	0.000531267	0.000807371	0.000718275
C4BPA	0	0	0	0	0	0.000760293	0	0.00029019	0.000385597	0.00200325
C4BPB	0	0.000145751	0.00416963	0.00390195	0.000644375	0.011438	0.0066382	0.00224988	0.0172786	0.0197194
C5	0.0345677	0.026249	0.0116475	0.00622696	0.0160156	0.00288223	0.0128532	0.00759421	0.00648516	0.00525599
C5AR1	0.010118	0.0139179	0.0111033	0.00970983	0.0156337	0.00866156	0.0106051	0.0106918	0.00772337	0.00841744
C7	0.00676247	0.00800007	0.00205312	0.0128569	0.00458439	0.00334013	0.0014615	0.0158015	0.000388526	0.000866349
C8A	0	0	0	0	0	0	0.00060894	0	0.000119581	0
C8B	0.000360283	0.000975041	0	0.000573616	0.00212751	0.000597633	0.00260773	0.00103764	0.00265452	0.0010464
C8G	0.00165823	0.000455997	0.00029102	0.00298654	0.00205176	0.000757434	0.000651071	0.00135183	0.00173647	0.00104005
CD46	0.399744	0.527652	0.543582	0.600153	0.309052	0.298722	0.459925	0.370786	0.476792	0.390449
CD55	0.165297	0.155925	0.185889	0.162844	0.0688955	0.0732136	0.140505	0.135876	0.208268	0.21004
CD59	1.13459	1.22489	1.35182	1.41651	1.13809	1.24029	1.06891	0.94845	1.11322	1.01192
CFD	0.227368	0.128449	0.199371	0.123996	0.170725	0.10612	0.128226	0.126786	0.136676	0.113512
CFHR4	0	0	0	0	0	0	0	0	0	0.000160018
CFP	0	0.000402204	0.000235798	0.00078527	0.00172892	0.000996557	0.000623206	0.000513207	0.000925628	0.00113624
CLU	3.5162	3.35931	2.13334	2.13349	2.55378	1.51566	1.67694	2.26285	1.48489	1.43787
CR1	0	0	0	0	0	0	0	0.000312788	0	7.55257e-05
CR2	0	0	0	0	0	0.000507889	0.000587784	0.000686243	0.00109234	0.00147878
CSMD1	0.000409074	0.000322655	0.000310614	0.000655328	0	0	0	0	0	0
CSMD2	0.00470097	0.011542	0.00658479	0.016229	0.0131072	0.00758313	0.00514183	0.0065217	0.00800026	0.00436027
CSMD3	0.000293125	0.00143597	0.00774411	0.00468064	0.0063721	0.018719	0.0678937	0.0374934	0.0846463	0.0672359
FHL1	0.122254	0.109165	0.414172	0.378211	0.164962	0.292321	0.356105	0.28693	0.461469	0.448045
ITGAX	0	0	0	0	0	0.000690808	0	0	0	0
ITGB2	0.00213768	0.00179044	0.0186664	0.0136585	0.00324075	0.0310388	0.0115665	0.00477913	0.0178809	0.0201932
MASP1	0.00127678	0.00270003	0.00419535	0.00440742	0.00152915	0.000925188	0.000705177	0.00159618	0.000691146	0.000433407
PTX3	0.0138897	0.0132639	0.351142	0.253114	0.00987371	0.0969772	0.111124	0.0838292	0.130918	0.104944
SERPING1	0.408641	0.35532	0.0992199	0.0809269	0.0986806	0.0208147	0.0798973	0.0587018	0.0966652	0.0619648
TPSG1	0.00129267	0.000788415	0.00115741	0.000524185	0.000632788	0.000196527	0	0	0	0
ABCC6	0.0656599	0.0791008	0.0369016	0.0420879	0.0753192	0.0191589	0.0210274	0.0493594	0.0147009	0.016877
AHSG	0	0	0	0	0.000242302	0.00059634	0.00108432	0.00240988	0.00269202	0.00244903
ALPL	0.00230563	0.0028601	0.00262667	0.00292039	0.00406856	0.000435963	0.00483303	0.00619134	0.00651791	0.00596284
ANKH	0.307322	0.33475	0.188306	0.198296	0.244322	0.126143	0.131603	0.122735	0.204233	0.153695
ANXA6	0.410486	0.365546	0.502658	0.359596	0.343393	0.338631	0.528569	0.529675	0.473759	0.415883
AP1S1	0.142307	0.132471	0.736123	0.589158	0.160523	0.540462	0.507527	0.307488	0.680841	0.57251
AP1S2	1.3157	1.53116	1.48143	1.53798	1.13205	1.56362	1.04815	1.23111	0.953957	0.989586
ATF4	0.584725	0.598928	0.939296	0.847653	0.513056	0.793465	0.64095	0.502033	0.680614	0.606732
BGLAP	0.00160864	0.00181884	0.00133268	0.0011585	0.00734822	0.00216042	0.00159535	0.0023177	0.00146415	0.00302243
BMP2	0.235189	0.400326	0.0857623	0.160377	0.147459	0.0741299	0.0881093	0.0991234	0.0757446	0.0784488
BMP4	1.44556	1.18659	1.20366	1.13412	1.40311	1.2861	1.57567	1.49731	1.4841	1.46233
BMP7	1.6076	1.51003	0.538034	0.428212	1.20359	0.140559	0.0153413	0.366367	0.00220571	0.00767047
CD9	0.612879	0.589645	0.689013	0.686898	0.368422	0.299793	0.306606	0.336885	0.351217	0.332459
CLCN3	0.673394	0.904999	0.625782	0.632109	0.644328	0.496642	0.741142	0.764918	0.649885	0.620824
CLCN5	0.144551	0.161861	0.0711422	0.0620706	0.101643	0.0594009	0.0984454	0.101965	0.0883187	0.0812908
CNMD	0.11465	0.0773753	0.0127304	0.00438294	0.0657699	0.00219011	0.0133803	0.0584224	0.0182193	0.0173618
COL10A1	0.00166588	0.00177906	0.0335259	0.0196183	0.00143364	0.00558587	0.000980683	0.000734793	0.00335042	0.00272028
COL1A1	0.0584552	0.188238	2.64476	2.60964	0.330768	2.19336	0.977217	0.44789	1.63373	1.48044
COL2A1	0	0	0	0	0	0.00099164	0	0.000159099	0	8.47276e-05
DLX5	0	0	0	0	0.000342555	0.00148806	0.00145525	0.000163045	0.00137058	0.000658912
ENPP1	0.011113	0.0120159	0.00756353	0.00581937	0.00583672	0.00778274	0.014096	0.0123207	0.034182	0.0245805
FOXO1	0.0703165	0.087646	0.0696782	0.0914247	0.124168	0.0939418	0.160639	0.170418	0.15285	0.132717
IBSP	0	0	0	0	0.00450202	0.0010791	0.314205	0.0381128	0.206733	0.078997
ISG15	0.0645836	0.105629	0.214858	0.303006	0.0937164	0.0898414	0.0805142	0.0899409	0.0940745	0.0831384
JAM2	0.00621994	0.00530566	0.0622606	0.0456336	0.00869728	0.0245353	0.0480784	0.0201885	0.0480502	0.0327612
LAMP1	0.333191	0.407316	1.41291	1.43426	0.491584	1.28601	1.0365	0.768416	1.15848	1.09644
LAMP2	1.27882	1.21317	1.21269	1.06316	0.895807	0.68991	0.954093	0.993176	0.905166	0.853901
MAF	0.16374	0.285697	0.242596	0.341335	0.198011	0.390529	0.430632	0.39096	0.604971	0.581799
MEPE	0	0	0	0	0	0	0.000615354	0.000283092	0.000280742	0.00016901
MGP	0.00734188	0.00266343	0.129586	0.241814	0.0229357	0.316235	0.454204	0.289846	0.924198	0.924098
MSX1	0.0161681	0.0156915	0.0233313	0.0194649	0.0103807	0.00882087	0.00705431	0.0124902	0.0121439	0.0120697
MSX2	0.0326455	0.0437005	0.0904128	0.0794847	0.0228498	0.0566343	0.059685	0.0444402	0.0791342	0.0823566
MYORG	0.00576615	0.00789999	0.0291555	0.0393328	0.00976079	0.0279311	0.0150109	0.0118229	0.01971	0.0167497
NKX3-1	0.0109749	0.017075	0.0193084	0.0183602	0.00820191	0.0156795	0.00766284	0.00853355	0.0123516	0.0131847
NKX3-2	0	0.000146896	0	0.000488534	0	0.000381103	0	0.000229368	0.000743421	0.000668112
PCDH12	0	0	0	0	0.000317264	8.3142e-05	0.000432146	0	0.000186498	0
PDGFB	0.00508008	0.00561101	0.0134852	0.0355072	0.0187474	0.0266899	0.0196561	0.0121075	0.028406	0.0306604
PDGFRB	0.77515	0.738218	0.647086	0.581405	0.861855	0.596872	0.750563	0.863026	0.714102	0.778424
PHEX	0.000125155	0.000140778	0.000709109	0.000825241	0.00113408	0.00264905	0.00170857	0.0007581	0.00233372	0.00173705
PHOSPHO1	0.00136992	0	0.000496205	0	0.00130164	0.00113668	0.00187321	0.0016591	0.000389646	0.000997832
POSTN	0.0042862	0.024248	0.995951	0.858927	0.0522389	0.789134	0.644523	0.274253	0.996266	0.728517
RUNX2	0.00944756	0.0128109	0.0528788	0.065817	0.0179	0.0353284	0.0440911	0.0330158	0.0613149	0.0449606
SATB2	0.00702493	0.0186891	0.0210612	0.0346472	0.0172813	0.0256299	0.0194994	0.0173485	0.0218778	0.022327
SLC20A1	0.22205	0.515173	0.176454	0.288019	0.284113	0.171417	0.390164	0.274565	0.381416	0.283777
SLC20A2	0.181806	0.188916	0.236843	0.226029	0.19049	0.183164	0.212533	0.231494	0.211043	0.18773
SLC34A2	0	0	0	0	0	0.000426649	0.00139465	0.00093002	0.000664111	0.00120747
SLC34A3	0.00048158	0	0	0	0.000291363	0.000357525	0.000356541	0.00108451	0.00040964	0.000846627
SLC9A3R1	1.52241	1.61148	0.831684	0.963612	1.49766	0.855264	1.22957	1.4145	1.06924	1.08819
SLC9A6	0.0893461	0.149915	0.110834	0.17045	0.131338	0.142115	0.0898249	0.114258	0.100812	0.108372
SMAD1	0.0374769	0.028493	0.0755134	0.0520365	0.0289761	0.0492489	0.103384	0.0647978	0.13823	0.0983528
SMAD2	0.329703	0.458004	0.457553	0.569316	0.425557	0.527298	0.406088	0.41693	0.439419	0.442606
SMAD3	0.278118	0.359697	0.186395	0.200904	0.326952	0.221549	0.2752	0.398503	0.252901	0.294728
SMAD4	0.149421	0.220006	0.250069	0.250975	0.194204	0.233987	0.228727	0.229485	0.230458	0.230728
SMAD5	0.278132	0.419808	0.383085	0.402429	0.339628	0.33557	0.380756	0.384493	0.357986	0.382695
SMAD6	0.187983	0.241101	0.151437	0.15189	0.169002	0.150379	0.38911	0.346962	0.37999	0.410635
SMAD7	0.0416344	0.047	0.196644	0.243491	0.0374611	0.130522	0.219503	0.160875	0.254015	0.250261
SMAD9	0.00739871	0.00847441	0.0755164	0.0180678	0.00757917	0.0292789	0.0870223	0.0804472	0.098473	0.139181
SOX5	0.130405	0.151235	0.0842595	0.0747403	0.0931416	0.0420777	0.10687	0.110011	0.095728	0.0934867
SOX6	0.178119	0.259869	0.0352037	0.0406828	0.160682	0.0222611	0.029464	0.0845092	0.0283819	0.0324319
SOX9	0.925293	1.35283	0.620974	0.696377	1.12455	0.493863	0.530641	0.879792	0.472893	0.438618
SPP1	0.00153248	0.000167446	0.00437572	0.0068179	0.00113468	0.00421755	0.0111494	0.00652031	0.00581871	0.000764734
TNFRSF11B	0	0	0.00141837	0.00147311	0	0	0.000803834	0.00251586	0.00543819	0.00659391
TWIST1	0.013663	0.0220044	0.043943	0.0598566	0.0216881	0.0382376	0.0684071	0.0383848	0.070434	0.0570933
TWIST2	0	0	0	0	0	0	0.000655313	0.00047219	0.000374769	0.00107834
WNT10A	0	0	0	0.00293641	0.000129595	0.0018381	0.0010978	0.000242655	0.00178353	0.00286451
WNT10B	0	0	0	0	0.000168535	0.000877737	0	0	0.000868292	0.000135218
WNT11	0.0222826	0.0257861	0.0444334	0.0415744	0.00337546	0.0100905	0.0191673	0.013732	0.0222239	0.0188293
WNT16	0	0	0	0	0	0	0	0.000566071	0	0
WNT2B	0.0129239	0.0209878	0.0869477	0.20709	0.0460937	0.392682	0.255046	0.288524	0.590446	0.714544
WNT3	0.0013342	0.00353656	0.00466076	0.00457342	0.00143897	0.00450288	0.00802021	0.00765295	0.00998366	0.0115447
WNT4	0.00415542	0.00726652	0.00801397	0.0178142	0.00751736	0.00857257	0.0310115	0.0211971	0.0289482	0.0188663
WNT5A	0.00636483	0.0216534	0.199454	0.327023	0.0316827	0.218895	0.144194	0.149871	0.222936	0.220086
WNT5B	0.00445906	0.0111709	0.0690266	0.140005	0.0168194	0.0994948	0.012352	0.00777672	0.0256156	0.0239144
WNT6	0	0	0	0	0	0	0	0.000306543	0	0.000101274
WNT7B	0.000436605	0.00118524	0.000876528	0.00139345	0.00176956	0.00220749	0.000537711	0.00134906	0.00128156	0.000927183
WNT9A	0.0356318	0.0604488	0.0410625	0.0559986	0.0653805	0.0396626	0.0357913	0.0489355	0.0232141	0.0330595
XPR1	0.119105	0.224013	0.168296	0.272331	0.159314	0.261444	0.165448	0.147531	0.183962	0.202902
ZNF25	0.0323066	0.0589753	0.0436432	0.0507798	0.038304	0.0464994	0.0402264	0.0478658	0.0454539	0.0467044
ABCG5	0.000330908	0.000315587	0.0003485	0.000330121	0	0	0	0	0	0
ABCG8	0	0	0	0	0.000217922	0.000555178	0	0.00135128	0.00169096	0.00106056
ACAT2	0.597773	0.338152	0.524243	0.395892	0.276304	0.266776	0.338976	0.295899	0.360817	0.295212
ANGPTL4	0.086567	0.0380009	0.226122	0.132049	0.0327716	0.064953	0.565884	0.257725	0.567774	0.395975
ANGPTL8	0.00341209	0.00367909	0.00465502	0.00504297	0.00443216	0.003133	0.00704162	0.0068613	0.00513112	0.00430585
APOA1	0.00036926	0.000663443	0	0.000732568	0.000881083	0	0	0.0015599	0.00102251	0.000508671
APOA2	0.000116786	0	0.000288215	0	0.00127127	0.000156793	0.000322993	0.000611037	0.000747334	0.000509706
APOB	0.000776413	0.000446397	0.000251948	0	0	0	0.00328005	0.00179982	0.00577419	0.00354605
APOC1	0.16761	0.230048	0.119195	0.163461	0.201793	0.111615	0.128641	0.275807	0.082433	0.183675
CD36	0.0019637	0.00175523	0.0023541	0.00393214	0.00408707	0.00466082	0.00285161	0.00259796	0.00488301	0.00497778
CYP27A1	1.33949	0.911673	0.340138	0.216862	0.89527	0.109941	0.342764	0.753264	0.0934422	0.121481
LCAT	0.0183257	0.0320283	0.0851622	0.0813953	0.0421882	0.0993804	0.0705059	0.0523416	0.0807741	0.0808962
LDLR	0.255407	0.417713	0.289853	0.428453	0.262178	0.2765	0.253373	0.234797	0.268842	0.224654
LDLRAP1	0.13249	0.133628	0.192544	0.156501	0.179266	0.186514	0.210686	0.178255	0.20413	0.181561
LIPA	0.129286	0.22482	0.223185	0.349259	0.212973	0.244879	0.155899	0.157244	0.153515	0.152329
LIPG	0.286182	0.410369	0.0678949	0.0837235	0.260453	0.0491628	0.0565082	0.178557	0.0451838	0.0639317
LPL	0.0524095	0.0427689	0.00230872	0.00107393	0.0187825	0.000721036	0.0206709	0.0207943	0.00572836	0.00610373
LRP1	0.585064	0.629869	1.40787	1.53991	0.654189	1.39695	1.14119	0.894796	1.24115	1.23946
LRP2	0.0398208	0.0404159	0.00226986	0.00310288	0.0192167	0.0123494	0.0549952	0.0695183	0.109935	0.12029
LRPAP1	1.48913	1.11141	2.07656	1.51358	1.05366	1.32858	1.67999	1.29493	1.71032	1.50825
MYLIP	0.331833	0.465436	0.229985	0.24113	0.458627	0.266608	0.178566	0.394492	0.133203	0.19203
NCEH1	0.053146	0.0612287	0.0840665	0.102091	0.0404627	0.0609826	0.0531794	0.0410593	0.0517663	0.0441804
NPC1	0.181205	0.204012	0.225117	0.207966	0.187409	0.114319	0.256581	0.256477	0.175002	0.177277
NPC2	3.33601	3.84267	2.70123	3.03326	3.72677	2.90912	2.36744	2.66318	2.3413	2.3911
OSBPL5	0.0187674	0.0181214	0.0342303	0.0225988	0.0168281	0.0264731	0.0434308	0.0301184	0.0399865	0.0338947
PCSK9	0.00155592	0.00215525	0.00764877	0.0201247	0.00196419	0.0127554	0.00603274	0.00370491	0.00301389	0.00594155
PLTP	1.88806	1.4389	0.905567	0.709031	1.13178	0.439958	0.820909	1.23182	0.521498	0.616971
SCARB1	0.649787	0.842919	0.476827	0.613683	0.763169	0.481042	0.566944	0.658158	0.475363	0.489902
SOAT1	0.213491	0.314679	0.201064	0.269785	0.194119	0.166757	0.183043	0.226002	0.143156	0.174913
SORT1	0.54799	0.632042	0.776901	0.770785	0.559261	0.653357	0.842247	0.768033	0.869458	0.857969
STAR	0.00040832	0	0	0.000551906	0.000564676	0.000515777	0	0.000183444	0	6.95857e-05
STARD3	0.116355	0.123111	0.186322	0.165041	0.153884	0.173711	0.215778	0.171322	0.208413	0.200216
TSPO	1.21446	0.94728	1.57084	1.25654	1.29813	1.1467	1.58731	1.46856	1.62263	1.47285
VAPA	0.825361	0.920827	0.82649	0.836857	0.759989	0.693869	0.84866	0.717263	0.882897	0.81026
VAPB	0.176068	0.189285	0.238103	0.237526	0.157298	0.193326	0.2901	0.233492	0.308732	0.270915
VDAC1	1.08012	1.10642	1.05824	1.09072	0.930323	0.871021	1.14091	0.942761	1.1016	1.01397
VDAC2	1.26795	0.964562	1.19583	0.957204	0.986164	0.882829	1.12188	1.01251	1.10728	0.994366
VDAC3	0.712908	0.597853	0.637938	0.51376	0.578785	0.397424	0.530633	0.497672	0.502858	0.434242
AP3B1	0.350029	0.303041	0.376897	0.330595	0.225698	0.242904	0.367068	0.304445	0.362424	0.300677
AP3D1	0.414499	0.39832	0.568847	0.481123	0.421615	0.538944	0.665106	0.619488	0.679743	0.661017
BLOC1S3	0.0251445	0.042815	0.0356744	0.0424038	0.0430651	0.045383	0.0362283	0.0415773	0.0339499	0.0361115
BLOC1S5	0.0786451	0.0629302	0.0941981	0.0675885	0.0457054	0.0509305	0.0862705	0.0741592	0.0841287	0.0780386
BLOC1S6	0.325696	0.344389	0.362046	0.353728	0.252128	0.274734	0.428428	0.375995	0.402729	0.369732
DCT	0.579778	1.08148	0.888129	1.0017	0.974966	0.505913	0.221359	2.10554	0.0423439	0.674956
DTNBP1	0.231593	0.162597	0.186698	0.130616	0.150576	0.107841	0.182305	0.164874	0.158736	0.147116
GPR143	0.770203	0.740342	0.502221	0.408219	0.629044	0.311888	0.728255	0.898906	0.468292	0.527292
HPS1	0.240474	0.296553	0.290424	0.306691	0.319391	0.31308	0.329254	0.343713	0.306747	0.315798
HPS3	0.185763	0.260952	0.176723	0.177829	0.167445	0.100251	0.180852	0.187841	0.141066	0.14062
HPS4	0.286436	0.321381	0.309289	0.310538	0.278735	0.244406	0.332197	0.324657	0.257546	0.243138
HPS5	0.226393	0.178496	0.284926	0.228123	0.114853	0.136687	0.261426	0.184361	0.309831	0.254418
HPS6	0.0721143	0.0442212	0.0888014	0.0579461	0.0324758	0.0408023	0.071471	0.0747328	0.0753918	0.0779591
LYST	0.111936	0.138203	0.126168	0.151715	0.117256	0.110931	0.166754	0.179958	0.184898	0.193304
OCA2	0.204418	0.168124	0.0293444	0.0219076	0.0773577	0.0177794	0.0472425	0.0903372	0.0238257	0.0266347
SLC24A5	0.231902	0.233118	0.0529463	0.0360583	0.123531	0.0196616	0.0850084	0.146596	0.0318171	0.0311003
SLC45A2	1.0342	0.697851	0.556683	0.312387	0.488243	0.166402	0.49402	0.638802	0.306879	0.327813
TYR	0.936269	1.0117	0.68385	0.472639	0.923807	0.646367	1.2819	1.62182	0.735395	0.97492
TYRP1	3.76577	3.81107	2.46465	2.23877	3.22836	1.44078	2.47893	3.04203	1.59598	1.94335
MMP2	0.0232942	0.0856051	1.69001	1.73412	0.198957	1.37194	0.495641	0.351576	0.622829	0.724492
MMP3	9.18337e-05	0	0.000549804	0	9.91924e-05	0.00340718	0.000748366	0	0.00717455	0.000789713
MMP7	0.00275277	0.000162401	0.000196943	0.00032462	0.00118544	6.62222e-05	0.000625743	0.000294568	0.00206918	0.000702968
MMP8	0	0	0	0	0	0	0.000528649	0	0.00105853	0.000611851
MT1A	0.065549	0.0194267	0.00475865	0.0040047	0.010323	0.00696052	0.0130583	0.00791485	0.00815469	0.00369746
MT1B	0.000583121	0	0	0	0	0	0	0	0	0
MT1E	2.93288	1.08311	0.751724	0.229448	0.505907	0.141763	1.15502	0.388888	0.765673	0.232488
MT1F	1.71406	0.585204	0.348341	0.0356335	0.267741	0.035761	0.729555	0.091638	0.479672	0.0402794
MT1G	4.04684	0.178153	1.07185	0.00834556	0.0284639	0.00231252	0.898801	0.00200584	0.212771	0.00137879
MT1H	1.1661	0.00080515	0.0636806	0	0.00055633	0.000189071	0.225177	0	0.0495947	0
MT1M	1.27738	0.0290043	0.0966888	0.000956224	0.00913936	0	0.289377	0.00615651	0.0822035	0.00126829
MT1X	3.54529	1.22846	1.09449	0.369572	0.575804	0.372552	1.0915	0.249315	0.732256	0.23316
MT2A	4.00345	1.67437	1.71164	1.52917	0.861422	1.16469	1.684	0.499014	1.46021	0.653814
MT3	0.026114	0.041723	0.018927	0.0258703	0.0165308	0.00818451	0.0446011	0.0104897	0.0474688	0.0177704
SLC30A1	1.01372	0.536925	0.397001	0.319925	0.239891	0.178984	0.321445	0.142311	0.28877	0.128399
SLC30A10	0.352239	0.269916	0.192883	0.121496	0.231082	0.0478853	0.191521	0.132094	0.101309	0.0732949
SLC30A2	0.159363	0.00467628	0.0144034	0.00032462	0.00338985	0.000996736	0.0217863	0.00156714	0.0054305	0.00083545
SLC30A3	0	0	0	0	0.000576084	0.000663336	0	0	0	0.000197957
SLC30A4	0.0590383	0.0952295	0.085233	0.103576	0.0633541	0.0521733	0.0619903	0.0790609	0.055424	0.0605318
SLC30A5	0.237368	0.288639	0.283396	0.278434	0.213628	0.234212	0.223806	0.207837	0.219872	0.20473
SLC30A6	0.0864015	0.137895	0.132529	0.188854	0.125651	0.16372	0.100984	0.0972893	0.116841	0.118465
SLC30A7	0.239009	0.391373	0.277932	0.40122	0.342742	0.369499	0.315627	0.326018	0.32711	0.330163
SLC30A8	0.135971	0.091208	0.210728	0.106243	0.156447	0.0260415	0.00554943	0.029604	0.00254362	0.00317878
SLC30A9	0.345222	0.378629	0.326344	0.324255	0.339299	0.319021	0.401094	0.373219	0.398833	0.378837
SLC39A1	0.345848	0.304766	0.420914	0.374215	0.32009	0.320217	0.541265	0.480787	0.504123	0.493699
SLC39A10	0.0461456	0.14609	0.186037	0.332877	0.172814	0.290497	0.166978	0.378171	0.193597	0.442023
SLC39A11	0.0384596	0.0370033	0.0437508	0.0506923	0.0449165	0.0553488	0.0493245	0.0478318	0.0504041	0.0495726
SLC39A12	1.2745	1.2616	0.157722	0.120182	0.495027	0.00945666	0.0101314	0.146632	0.00124214	0.00311668
SLC39A13	0.215963	0.249629	0.377208	0.440364	0.293316	0.414213	0.441944	0.42467	0.409896	0.450896
SLC39A14	0.195504	0.326465	0.206392	0.268022	0.19954	0.185505	0.145316	0.133833	0.151846	0.142239
SLC39A3	0.415206	0.302322	0.445129	0.286389	0.35362	0.304363	0.388035	0.356576	0.368016	0.337753
SLC39A4	0.0663545	0.0773444	0.13151	0.115051	0.112886	0.108348	0.130987	0.116839	0.134724	0.131217
SLC39A5	0.000617245	0.000148732	0.000435729	0.00093684	0	0	0.000372441	0.000442346	0.000160668	0.000202661
SLC39A6	0.595547	0.758921	0.628783	0.672991	0.597707	0.553584	0.535316	0.524818	0.51117	0.495871
SLC39A7	0.749015	0.495951	0.911322	0.625946	0.400648	0.471514	0.901142	0.591472	0.871764	0.70427
SLC39A8	0.170821	0.238563	0.0717207	0.102673	0.121707	0.0535138	0.0757033	0.069344	0.079653	0.0805199
SLC39A9	0.18879	0.300892	0.20767	0.300537	0.289645	0.323562	0.194405	0.221919	0.20339	0.214167
TRMT1L	0.110409	0.120728	0.100143	0.113136	0.0846876	0.0715281	0.116448	0.109829	0.119152	0.117115
MIR6130	0	0	0	0	0	0	0	0	0	0
C1QA	0	0	0	0	0	0	0	0	0	0
C1QB	0	0	0	0	0	0	0	0	0	0
C1QC	0	0	0	0	0	0	0	0	0	0
C6	0	0	0	0	0	0	0	0	0	0
CD93	0	0	0	0	0	0	0	0	0	0
CFHR2	0	0	0	0	0	0	0	0	0	0
CFHR5	0	0	0	0	0	0	0	0	0	0
COLEC10	0	0	0	0	0	0	0	0	0	0
COLEC11	0	0	0	0	0	0	0	0	0	0
CRP	0	0	0	0	0	0	0	0	0	0
DMBT1	0	0	0	0	0	0	0	0	0	0
ELANE	0	0	0	0	0	0	0	0	0	0
F2	0	0	0	0	0	0	0	0	0	0
FCN1	0	0	0	0	0	0	0	0	0	0
FCN2	0	0	0	0	0	0	0	0	0	0
FCN3	0	0	0	0	0	0	0	0	0	0
ITGAM	0	0	0	0	0	0	0	0	0	0
MASP2	0	0	0	0	0	0	0	0	0	0
MASP3	0	0	0	0	0	0	0	0	0	0
MBL2	0	0	0	0	0	0	0	0	0	0
TPSAB1	0	0	0	0	0	0	0	0	0	0
TPSB2	0	0	0	0	0	0	0	0	0	0
TPSD1	0	0	0	0	0	0	0	0	0	0
VSIG4	0	0	0	0	0	0	0	0	0	0
ACAN	0	0	0	0	0	0	0	0	0	0
DMP1	0	0	0	0	0	0	0	0	0	0
DSPP	0	0	0	0	0	0	0	0	0	0
FGF23	0	0	0	0	0	0	0	0	0	0
PAX1	0	0	0	0	0	0	0	0	0	0
PAX9	0	0	0	0	0	0	0	0	0	0
RUNX3	0	0	0	0	0	0	0	0	0	0
SLC17A1	0	0	0	0	0	0	0	0	0	0
SLC34A1	0	0	0	0	0	0	0	0	0	0
SP7	0	0	0	0	0	0	0	0	0	0
TNFSF11	0	0	0	0	0	0	0	0	0	0
WNT1	0	0	0	0	0	0	0	0	0	0
WNT2A	0	0	0	0	0	0	0	0	0	0
WNT3A	0	0	0	0	0	0	0	0	0	0
WNT7A	0	0	0	0	0	0	0	0	0	0
WNT8A	0	0	0	0	0	0	0	0	0	0
WNT8B	0	0	0	0	0	0	0	0	0	0
WNT9B	0	0	0	0	0	0	0	0	0	0
ABCB11	0	0	0	0	0	0	0	0	0	0
ANGPTL3	0	0	0	0	0	0	0	0	0	0
APOA4	0	0	0	0	0	0	0	0	0	0
APOC2	0	0	0	0	0	0	0	0	0	0
APOC3	0	0	0	0	0	0	0	0	0	0
APOC4	0	0	0	0	0	0	0	0	0	0
APOH	0	0	0	0	0	0	0	0	0	0
CYP7A1	0	0	0	0	0	0	0	0	0	0
LPA	0	0	0	0	0	0	0	0	0	0
LRMDA	0	0	0	0	0	0	0	0	0	0
SLC45A5	0	0	0	0	0	0	0	0	0	0
MMP13	0	0	0	0	0	0	0	0	0	0
MT4	0	0	0	0	0	0	0	0	0	0
SLC39A2	0	0	0	0	0	0	0	0	0	0
