## Supplementary Table 12 for "Zinc supplementation induced transcriptional changes in primary human retinal pigment epithelium: a single-cell RNA sequencing study to understand age-related macular degeneration"

### Sheet: Overlaping genes for TGFB1
Overlapping genes for TGFB1 Upstream regulator table run from the 190 transiently expressed genes in the combined group of Pseudotime module 1 and 7
© 2000-2022 QIAGEN. All rights reserved.
ID	Genes in dataset	Prediction (based on measurement direction)	Output Findings
CALD1	CALD1	Affected	null (2)
CCND1	CCND1	Affected	null (17)
CCND2	CCND2	Affected	null (1)
CDH1	CDH1	Affected	null (130)
CDKN1A	CDKN1A	Affected	null (147)
CDKN2A	CDKN2A	Affected	null (2)
CFL1	CFL1	Affected	null (1)
COL18A1	COL18A1	Affected	null (1)
COL4A2	COL4A2	Affected	null (1)
COL5A1	COL5A1	Affected	null (7)
CRIP2	CRIP2	Affected	null (1)
CSF1R	CSF1R	Affected	null (3)
CTSH	CTSH	Affected	null (2)
ELN	ELN	Affected	null (9)
EXT1	EXT1	Affected	null (1)
FBLN2	FBLN2	Affected	null (4)
FBLN5	FBLN5	Affected	null (4)
FSTL3	FSTL3	Affected	null (6)
FTH1	FTH1	Affected	null (6)
FTL	FTL	Affected	null (1)
GPX4	GPX4	Affected	null (2)
HINT1	HINT1	Affected	null (1)
ID1	ID1	Affected	null (17)
ID3	ID3	Affected	null (4)
IL18	IL18	Affected	null (4)
ITGA3	ITGA3	Affected	null (8)
KLK11	KLK11	Affected	null (1)
KRT7	KRT7	Affected	null (1)
KRT19	KRT19	Affected	null (3)
MALAT1	MALAT1	Affected	null (2)
MEG3	MEG3	Affected	null (2)
MFAP2	MFAP2	Affected	null (1)
MITF	MITF	Affected	null (5)
MMP2	MMP2	Affected	null (30)
MMP14	MMP14	Affected	null (5)
MTHFD2	MTHFD2	Affected	null (3)
MYH9	MYH9	Affected	null (1)
MYL6	MYL6	Affected	null (1)
MYLK	MYLK	Affected	null (3)
MYO1C	MYO1C	Affected	null (1)
NCAM1	NCAM1	Affected	null (2)
PDLIM7	PDLIM7	Affected	null (1)
PLOD1	PLOD1	Affected	null (1)
PTGES	PTGES	Affected	null (1)
RACK1	RACK1	Affected	null (5)
S100A6	S100A6	Affected	null (6)
S100A10	S100A10	Affected	null (2)
S100A11	S100A11	Affected	null (2)
SOX4	SOX4	Affected	null (18)
SPARC	SPARC	Affected	null (10)

### Sheet: Output from ID1_TGFB1
Output from the Ingenuity Knowledgebase linking products of ID1 and TGFB1
©2000-2022 QIAGEN. All Rights Reserved.
Source	SourceID	Reference
PubMed	15057277	Li AG, Wang D, Feng XH, Wang XJ. Latent TGFbeta1 overexpression in keratinocytes results in a severe psoriasis-like skin disorder. EMBO J. 2004 Apr 21;23(8):1770-81. Epub 2004 Apr 1.
PubMed	17376778	Scherner O, Meurer SK, Tihaa L, Gressner AM, Weiskirchen R. Endoglin differentially modulates antagonistic transforming growth factor-beta1 and BMP-7 signaling. J Biol Chem. 2007 May 11;282(19):13934-43. Epub 2007 Mar 21.
PubMed	18303046	Velasco S, Alvarez-Muñoz P, Pericacho M, Dijke PT, Bernabéu C, López-Novoa JM, Rodríguez-Barbero A. L- and S-endoglin differentially modulate TGFbeta1 signaling mediated by ALK1 and ALK5 in L6E9 myoblasts. J Cell Sci. 2008 Mar 15;121(Pt 6):913-9. Epub 2008 Feb 26.
PubMed	12718878	Kang Y, Chen CR, Massagué J. A self-enabling TGFbeta response coupled to stress signaling: Smad engages stress response factor ATF3 for Id1 repression in epithelial cells. Mol Cell. 2003 Apr;11(4):915-26.
PubMed	16457687	Wilson CA, Cajulis EE, Green JL, Olsen TM, Chung YA, Damore MA, Dering J, Calzone FJ, Slamon DJ. HER-2 overexpression differentially alters transforming growth factor-beta responses in luminal versus mesenchymal human breast cancer cells. Breast Cancer Res. 2005;7(6):R1058-79. Epub 2005 Nov 8.
PubMed	15494533	Sakurai D, Tsuchiya N, Yamaguchi A, Okaji Y, Tsuno NH, Kobata T, Takahashi K, Tokunaga K. Crucial role of inhibitor of DNA binding/differentiation in the vascular endothelial growth factor-induced activation and angiogenic processes of human endothelial cells. J Immunol. 2004 Nov 01;173(9):5801-9.
PubMed	28154170	Tang LY, Heller M, Meng Z, Yu LR, Tang Y, Zhou M, Zhang YE. Transforming Growth Factor-? (TGF-?) Directly Activates the JAK1-STAT3 Axis to Induce Hepatic Fibrosis in Coordination with the SMAD Pathway. J Biol Chem. 2017 Mar 10;292(10):4302-4312. Epub 2017 Jan 31.
PubMed	20675371	Cao Y, Szabolcs A, Dutta SK, Yaqoob U, Jagavelu K, Wang L, Leof EB, Urrutia RA, Shah VH, Mukhopadhyay D. Neuropilin-1 mediates divergent R-Smad signaling and the myofibroblast phenotype. J Biol Chem. 2010 Oct 08;285(41):31840-8. Epub 2010 Jul 30.
PubMed	19951945	Heikkinen PT, Nummela M, Leivonen SK, Westermarck J, Hill CS, Kähäri VM, Jaakkola PM. Hypoxia-activated Smad3-specific dephosphorylation by PP2A. J Biol Chem. 2010 Feb 05;285(6):3740-3749. Epub 2009 Dec 1.
PubMed	15604209	Luo X, Ding L, Xu J, Chegini N. Gene expression profiling of leiomyoma and myometrial smooth muscle cells in response to transforming growth factor-beta. Endocrinology. 2005 Mar;146(3):1097-118. Epub 2004 Dec 16.
PubMed	12547711	Chambers RC, Leoni P, Kaminski N, Laurent GJ, Heller RA. Global expression profiling of fibroblast responses to transforming growth factor-beta1 reveals the induction of inhibitor of differentiation-1 and provides evidence of smooth muscle cell phenotypic switching. Am J Pathol. 2003 Feb;162(2):533-46.
PubMed	15385967	Lebrin F, Goumans MJ, Jonker L, Carvalho RL, Valdimarsdottir G, Thorikay M, Mummery C, Arthur HM, ten Dijke P. Endoglin promotes endothelial cell proliferation and TGF-beta/ALK1 signal transduction. EMBO J. 2004 Oct 13;23(20):4018-28. Epub 2004 Sep 23.

### Sheet: Output from ID3_TGFB1
Output findings from the Ingenuity Knowledgebase linking products of ID3 and TGFB1
©2000-2022 QIAGEN. All Rights Reserved.
Source	SourceID	Reference
PubMed	12718878	Kang Y, Chen CR, Massagué J. A self-enabling TGFbeta response coupled to stress signaling: Smad engages stress response factor ATF3 for Id1 repression in epithelial cells. Mol Cell. 2003 Apr;11(4):915-26.
PubMed	15494533	Sakurai D, Tsuchiya N, Yamaguchi A, Okaji Y, Tsuno NH, Kobata T, Takahashi K, Tokunaga K. Crucial role of inhibitor of DNA binding/differentiation in the vascular endothelial growth factor-induced activation and angiogenic processes of human endothelial cells. J Immunol. 2004 Nov 01;173(9):5801-9.
PubMed	12547711	Chambers RC, Leoni P, Kaminski N, Laurent GJ, Heller RA. Global expression profiling of fibroblast responses to transforming growth factor-beta1 reveals the induction of inhibitor of differentiation-1 and provides evidence of smooth muscle cell phenotypic switching. Am J Pathol. 2003 Feb;162(2):533-46.
PubMed	17513742	Classen S, Zander T, Eggle D, Chemnitz JM, Brors B, Büchmann I, Popov A, Beyer M, Eils R, Debey S, Schultze JL. Human resting CD4+ T cells are constitutively inhibited by TGF beta under steady-state conditions. J Immunol. 2007 Jun 01;178(11):6931-40.
